# Effect of Compound Kushen Injection, a natural compound mixture, and its identified chemical components on migration and invasion of colon, brain and breast cancer cell lines

**DOI:** 10.1101/500124

**Authors:** Saeed Nourmohammadi, Thazin Nwe Aung, Jian Cui, Jinxin V. Pei, Michael Lucio De Ieso, Yuka Harata-Lee, Zhipeng Qu, David L Adelson, Andrea J Yool

## Abstract

Cancer metastasis is a major cause of death. Traditional Chinese medicines (TCM) are promising sources of new anti-metastatic agents. Compound Kushen Injection (CKI), extracted from medicinal plants, Kushen (Sophora flavescens) and Baituling (Heterosmilax chinensis), contains a mixture of alkaloids and flavonoids known to disrupt cell cycle and induce apoptosis in breast cancer (MCF7). However, effects on cancer cell migration and invasion have remained unknown. CKI, fractionated mixtures, and single identified components were tested in migration assays with colon (HT-29, SW-480, DLD-1), brain (U-87 MG, U-251 MG), and breast (MDA-MB-231) cancer cell lines. Human embryonic kidney (HEK-293) and human foreskin fibroblast (HFF) served as non-cancerous controls. Wound closure, transwell invasion, and live cell imaging assays showed that CKI reduced motility in all eight cell lines. The greatest inhibition of migration occurred in HT-29 and MDA-MB-231, and the least in HEK-293. Fractionation and reconstitution of CKI showed that combinations of compounds were required for activity. Live cell imaging confirmed CKI strongly reduced migration of HT-29 and MDA-MB-231 cells, moderately slowed brain cancer cells, and had no effect on HEK-293. CKI uniformly blocked invasiveness through extracellular matrix. Apoptosis was increased by CKI in MDA-MB-231 cells but not in non-cancerous cells. Cell viability in CKI was unaffected in all cell lines. Transcriptomic analyses of MDA-MB-231 with and without CKI indicated down-regulated expression of actin cytoskeletal and focal adhesion genes, consistent with the observed impairment of cell migration. The pharmacological complexity of CKI is important for its effective block of cancer cell migration and invasion.
