## Supplementary Data 1 for "Effect of Compound Kushen Injection, a natural compound mixture, and its identified chemical components on migration and invasion of colon, brain and breast cancer cell lines"

	ID	Description	GeneRatio	BgRatio	pvalue	p.adjust	qvalue	geneID	Count
GO:0051301	GO:0051301	cell division	71/892	607/17653	3.09E-11	9.55E-08	7.98E-08	CDC20/LIG1/UBE2C/CCNB1/AURKA/KIF23/CCNA2/FAM83D/TPX2/TGFA/PRC1/TGFB2/VEGFA/STMN1/KIFC1/CENPF/ANLN/RACGAP1/SAPCD2/BIRC3/TOP2A/ZWINT/CCNG1/CDK1/NUSAP1/KNSTRN/TACC3/RTKN/GOLGA2/CDC25B/CEP55/NEDD9/UBE2S/TUBA1C/MYO19/KIF11/RHOB/SPDL1/RCC2/CENPV/CKS1B/BUB3/RHOF/NUP37/TUBA1B/SFN/ZFP36L2/RAN/SMC4/NCOA3/LIG4/INCENP/HAUS4/SPAG5/NCAPD2/CDK4/ARHGEF2/SMC2/TPRA1/CDCA5/MAPRE3/REEP4/MAD2L1/NCAPG2/PTTG1/MARK4/CAL…	71
GO:0055114	GO:0055114	oxidation-reduction process	84/892	989/17653	1.79E-06	0.000295916	0.000247511	CYP1B1/SRXN1/ALDOC/GFPT2/P4HA1/CCNB1/GPX1/GLRX/P4HA2/SUCLG2/NR1D1/MSMO1/IDH2/CAVIN3/PPARA/RDH10/LOXL4/ETFDH/STEAP3/TM7SF2/ALDH3A2/TXNRD1/SQLE/BDH2/AKR1B1/RB1CC1/PTGR1/CDK1/KDM6B/ALDH3B1/ME1/HMOX1/HADH/PLOD2/SCD/FASN/GSR/MTHFD1/NQO1/ENO2/KCNAB2/GPX3/HIF1A/TSTA3/FTH1/STK40/KDM1B/BNIP3/CYP26B1/DHFR/HK2/DHCR24/AKR1C3/MECR/GSTK1/MTHFD1L/ME3/DPYD/ALDH16A1/NNT/QDPR/ALDH1B1/FAM213B/CYB5R1/RRM1/EGLN3/ACAD…	84
GO:0008284	GO:0008284	positive regulation of cell proliferation	77/892	911/17653	5.89E-06	0.00065223	0.000545541	SPHK1/SOX4/TNC/CDC20/IQGAP3/TNS3/HMGB2/CCNB1/CCNA2/PBX1/STAT5A/THBS1/TGFA/PRC1/ERN1/CCPG1/IL31RA/TGFB2/VEGFA/EDN1/RNASEH2B/EGR1/BCL6/SAPCD2/TNFSF12/HBEGF/SERTAD1/ATP7A/AKR1B1/EFNB1/CDK1/EPCAM/IL11/NAMPT/HMOX1/FN1/FBXW4/NPM1/ITGB3/CDC25B/NES/KITLG/HIF1A/TGFBR3/ANXA2/TGM2/OSMR/AKR1C3/DPP4/TRPM4/AREG/ADM/LTBP3/NRG1/HMGB1/CDKN1A/HMGCR/LIG4/SLC39A10/SSBP3/HIPK2/CDK4/EMP2/EDNRB/ADAM17/EGFR/GRK5/SIX1/RI…	77
GO:0048144	GO:0048144	fibroblast proliferation	16/892	88/17653	7.45E-06	0.000743667	0.000622021	SPHK1/TP53/CCNB1/CCNA2/RNASEH2B/FN1/PARP10/DAB2IP/ANXA2/FTH1/CDKN1A/LIG4/CDK4/EGFR/GAS6/WNT7B	16
GO:0002262	GO:0002262	myeloid cell homeostasis	19/892	139/17653	7.32E-05	0.003752906	0.00313902	HMGB2/GATA3/VEGFA/ZFP36/BCL6/AMPD3/MERTK/HMOX1/MTHFD1/KITLG/PIK3CD/HIF1A/TGFBR3/ARID4A/HMGB1/HIPK2/ADAM17/BPGM/FANCC	19
GO:0040017	GO:0040017	positive regulation of locomotion	48/892	532/17653	7.35E-05	0.003752906	0.00313902	CEMIP/SPHK1/TP53/FOXO4/ANXA3/STAT5A/THBS1/GATA3/TGFB2/VEGFA/EDN1/SERPINE1/FAM83H/HSPB1/HBEGF/ATP7A/PLK2/PLPP3/ITGA5/HMOX1/FN1/TMSB4X/ITGB3/SNAI2/TRIP6/KITLG/DAB2IP/PIK3CD/HIF1A/RHOB/MIA3/GTSE1/LPAR1/CAPN7/ADAM8/PLAU/HMGB1/MYLK/SEMA7A/CARMIL1/PFN1/ADAM17/ARHGEF2/EGFR/GAS6/MAP2K3/ITGA2/SYDE1	48
GO:0090130	GO:0090130	tissue migration	34/892	333/17653	7.97E-05	0.003978035	0.003327322	CYP1B1/STC1/GPX1/S100A2/ANXA3/STAT5A/THBS1/GATA3/TGFB2/VEGFA/EDN1/ANLN/HSPB1/TNFSF12/HBEGF/PLK2/DUSP10/PKN3/HMOX1/NOV/TMSB4X/ITGB3/DAB2IP/HIF1A/RHOB/CAPN7/DPP4/HMGB1/PFN1/EMP2/ADAM17/ROBO1/MAP2K3/ITGA2	34
GO:0040008	GO:0040008	regulation of growth	54/892	662/17653	0.000358248	0.010122564	0.008466752	SPHK1/TP53/OSGIN1/CCNB1/FBP1/SOCS2/SQSTM1/STAT5A/LGMN/TGFB2/VEGFA/EDN1/BCL6/SGK1/PTK6/HBEGF/FHL1/LRP12/CDKN2C/SERTAD2/BDNF/DNPH1/CDK1/DUSP10/IGFBP4/KCTD11/NOV/CCDC85B/FN1/NEDD9/DAB2IP/HIF1A/TGFBR3/KCTD21/NRG1/IFRD1/SFN/IGFBP6/SEMA7A/CDKN1A/MT1X/CLSTN3/CDH4/CDK4/SOCS6/ADAM17/SERP1/EGFR/SIX1/SHC1/GAS6/KIF14/L1CAM/ING1	54
GO:0044419	GO:0044419	interspecies interaction between organisms	68/892	888/17653	0.000397508	0.01055699	0.008830116	MMP1/TP53/KRT7/OAS3/HMGN2/KRT18/IFIT1/OASL/CBX5/MX1/GPX1/TFAP4/VIM/KRT8/CCNA2/SQSTM1/RPL13A/CAV1/HNRNPA1/MDFIC/ZFP36/UNG/RPL10/HMGA1/TOP2A/ITGA5/CDK1/PSMB8/RANBP1/AP1M2/TNFRSF14/NUCKS1/CXCR4/FN1/PARP10/NPM1/RPL3/KPNA2/ITGB3/H2AFX/IFITM2/ANXA2/OAS2/BNIP3/SATB1/DPP4/SLC25A6/CXADR/NUP37/NUP107/PSMB9/RAN/LIG4/HIPK2/BANF1/BNIP3L/UBN1/EGFR/AAAS/IFITM1/MICA/SHC1/GAS6/TRIM62/CHMP7/RPL18A/ITGA2/IVNS1ABP	68
GO:0000075	GO:0000075	cell cycle checkpoint	24/892	225/17653	0.000456191	0.011592117	0.00969592	TP53/SOX4/CCNB1/NDRG1/AURKA/FOXO4/RNASEH2B/CENPF/TOP2A/PLK2/ZWINT/DUSP1/CDK1/MAP3K14/PCBP4/NPM1/H2AFX/SPDL1/GTSE1/BUB3/SFN/CDKN1A/RHNO1/MAD2L1	24
GO:0007568	GO:0007568	aging	29/892	298/17653	0.000575336	0.013852844	0.011586846	SREBF1/TP53/UCP2/GCLM/FOXO4/GCLC/EDN1/SERPINE1/POLB/BCL6/HMGA1/PLK2/TNFRSF1B/CDK1/FOS/NPM1/ARNTL/NQO1/H2AFX/DKK1/ADM/LITAF/CDKN1A/HMGCR/EDNRB/TPRA1/SERP1/TSPO/TIMP1	29
GO:0014823	GO:0014823	response to activity	10/892	58/17653	0.000591014	0.01417517	0.011856447	GCLM/GCLC/EDN1/CDK1/KDM6B/HADH/HIF1A/METRNL/PRKAA2/ITGA2	10
GO:0042330	GO:0042330	taxis	48/892	595/17653	0.000948319	0.02037569	0.017042709	HMGB2/VLDLR/THBS1/GATA3/ZSWIM4/TGFB2/VEGFA/EDN1/SERPINE1/HSPB1/HBEGF/BDNF/EFNB1/CMTM8/NEO1/SH3KBP1/NOV/CXCR4/TMSB4X/HOXB9/ITGB3/PIK3CD/ZSWIM6/LPAR1/TRPM4/RAP1GAP/KIF3A/CXADR/NRG1/ADAM8/PLAU/HMGB1/SEMA7A/CDH4/CHN1/SPTBN2/EDNRB/CMTM7/ARHGEF5/ADAM17/CELSR3/ITGA1/PLAUR/SHC1/GAS6/ROBO1/L1CAM/ITGA2	48
GO:0043901	GO:0043901	negative regulation of multi-organism process	19/892	172/17653	0.00113481	0.023407353	0.019578464	OAS3/IFIT1/OASL/MX1/TFAP4/SQSTM1/TRIB1/ZFP36/PARP10/IFITM2/ANXA2/OAS2/BANF1/CARD8/IFITM1/ARHGDIB/TRIM62/MAPKBP1/TIMP1	19
GO:0050673	GO:0050673	epithelial cell proliferation	35/892	409/17653	0.001686174	0.030961554	0.025896975	IQGAP3/HMGB2/CDKN1C/GPX1/NR1D1/STAT5A/CAV1/THBS1/GATA3/TGFA/ERN1/TGFB2/VEGFA/ZFP36/TNFSF12/ATP7A/DUSP10/IGFBP4/HMOX1/NOV/ITGB3/SNAI2/LIMS2/DAB2IP/HIF1A/TGFBR3/AREG/SFN/HMGB1/EDNRB/ADAM17/EGFR/SIX1/RICTOR/ROBO1	35
GO:1990748	GO:1990748	cellular detoxification	13/892	101/17653	0.001701353	0.031147845	0.026052794	SRXN1/GPX1/TXNRD1/ATP7A/GSR/NQO1/GPX3/DHFR/GSTK1/FAM213B/GSTM1/ESD/FANCC	13
GO:0044706	GO:0044706	multi-multicellular organism process	21/892	218/17653	0.003523561	0.050588857	0.042313716	UCP2/STC1/EDN1/AKR1B1/NAMPT/CAD/FOS/ARNTL/THBD/EPOR/LNPEP/MAFF/ADM/CLDN4/STS/EMP2/ARHGDIB/ITGA2/SYDE1/VMP1/TIMP1	21
GO:0051093	GO:0051093	negative regulation of developmental process	68/892	968/17653	0.003601963	0.051198284	0.042823455	ABCA1/IRX3/TGFB1I1/GDF11/PRICKLE1/FOXO4/VIM/PBX1/EPN2/HMGB3/SOCS2/EIF2AK3/IDH2/MYLIP/CAV1/THBS1/PPARA/GATA3/LGMN/TGFB2/SERPINE1/TRIB1/ZFP36/BCL6/ANP32B/BDNF/PLK2/EFEMP1/DUSP10/SRGN/KCTD11/NOV/CCDC85B/ITGB3/SNAI2/ARNTL/LIMS2/PHF14/DAB2IP/HIF1A/ANXA2/BNIP3/DKK1/RCC2/LPAR1/TRPM4/BHLHE41/AREG/YWHAH/NRG1/IFRD1/HMGB1/ZFP36L2/EZH2/SEMA7A/JDP2/EDNRB/ARHGEF2/VASN/EGFR/ARHGDIB/SIX1/GAS6/BCOR/TRIM62/ROBO1/T…	68
GO:1900047	GO:1900047	negative regulation of hemostasis	8/892	51/17653	0.003798182	0.05353793	0.04478039	THBS1/EDN1/SERPINE1/THBD/ANXA2/PLAU/PLAT/PLAUR	8
GO:0006903	GO:0006903	vesicle targeting	11/892	87/17653	0.004311671	0.055842794	0.046708233	CEP19/TGFA/AP1M2/SEC24D/TRAPPC6B/GOLGA2/WIPI1/SEC24A/AREG/SEC24C/SEC22B	11
GO:0007623	GO:0007623	circadian rhythm	19/892	195/17653	0.00473065	0.060607168	0.050693268	SREBF1/TP53/NR1D1/CAVIN3/PPARA/ATF5/SERPINE1/TOP2A/NAMPT/HNRNPD/ARNTL/BHLHE41/EZH2/HTR7/CLDN4/CDK4/GFPT1/EGFR/PRKAA2	19
GO:0033002	GO:0033002	muscle cell proliferation	20/892	211/17653	0.005192635	0.064522144	0.053967847	TP53/CCNB1/THBS1/ERN1/TGFB2/EDN1/TRIB1/HBEGF/AKR1B1/CDK1/NAMPT/HMOX1/NOV/TGFBR3/TGM2/HMGCR/EGFR/SIX1/C3orf58/ITGA2	20
GO:0051651	GO:0051651	maintenance of location in cell	11/892	96/17653	0.009026301	0.091265933	0.076336983	SOX4/FTL/CAV1/SRGN/TMSB4X/SPAG4/FTH1/HK2/SUN3/TSPO/ANKRD13C	11
GO:0072089	GO:0072089	stem cell proliferation	12/892	111/17653	0.010277892	0.099842383	0.083510529	HMGB2/VEGFA/RACGAP1/EPCAM/KCTD11/SNAI2/NES/KITLG/HIF1A/LTBP3/ARHGEF2/WNT7B	12
GO:0051918	GO:0051918	negative regulation of fibrinolysis	3/892	10/17653	0.011811343	0.106079229	0.088727175	THBS1/SERPINE1/THBD	3
GO:1904950	GO:1904950	negative regulation of establishment of protein localization	16/892	171/17653	0.01305057	0.114224788	0.095540313	SREBF1/SOX4/UCP2/IDH2/MDFIC/SRGN/NOV/HADH/FN1/TMSB4X/PARP10/MIDN/HMGCR/CARD8/GAS6/MAPKBP1	16
GO:0050900	GO:0050900	leukocyte migration	35/892	470/17653	0.014328601	0.120633173	0.100900437	MMP1/SLC7A11/TP53/CAV1/THBS1/GATA3/TGFB2/VEGFA/EDN1/SERPINE1/MERTK/ITGA5/EPCAM/HMOX1/NOV/CXCR4/FN1/ITGB3/THBD/KITLG/PIK3CD/MIA3/TRPM4/SDC1/CXADR/ADAM8/HMGB1/EDNRB/ARHGEF5/ADAM17/ITGA1/SHC1/GAS6/L1CAM/ITGA2	35
GO:0019882	GO:0019882	antigen processing and presentation	19/892	221/17653	0.016871385	0.132655823	0.110956466	KIF23/KIF22/THBS1/LGMN/RACGAP1/PSMB8/AP1M2/SEC24D/KIF11/SEC24A/LNPEP/KIF3A/SEC24C/PSMB9/HLA-F/SPTBN2/PSME4/SEC22B/CTSS	19
GO:0016049	GO:0016049	cell growth	35/892	477/17653	0.017546295	0.136918631	0.11452198	SPHK1/TP53/OSGIN1/AURKA/FBP1/SOCS2/TGFB2/VEGFA/EDN1/BCL6/SGK1/HBEGF/FHL1/CDKN2C/SERTAD2/BDNF/DNPH1/IGFBP4/NOV/CCDC85B/FN1/NRG1/IFRD1/SFN/IGFBP6/SEMA7A/CDKN1A/CLSTN3/CDH4/ADAM17/EGFR/CPNE1/KIF14/L1CAM/ING1	35
GO:0061351	GO:0061351	neural precursor cell proliferation	13/892	135/17653	0.019171086	0.145047712	0.121321335	TRNP1/VEGFA/ATF5/RACGAP1/KCTD11/SPINT1/LIMS2/NES/HIF1A/RRM1/ARHGEF2/MELK/KIF14	13
GO:0051775	GO:0051775	response to redox state	3/892	12/17653	0.020080277	0.146555859	0.122582785	ARNTL/VASN/ARHGDIB	3
GO:0061450	GO:0061450	trophoblast cell migration	3/892	12/17653	0.020080277	0.146555859	0.122582785	ARHGDIB/SYDE1/TIMP1	3
GO:0032922	GO:0032922	circadian regulation of gene expression	7/892	55/17653	0.020156498	0.146555859	0.122582785	NR1D1/CAVIN3/PPARA/NAMPT/ARNTL/BHLHE41/GFPT1	7
GO:0061919	GO:0061919	process utilizing autophagic mechanism	35/892	482/17653	0.020181221	0.146555859	0.122582785	SREBF1/TP53/ITPR1/ATP6V0A1/SQSTM1/ERN1/HSPB1/RRAGB/GABARAPL1/PLK2/RB1CC1/ATG4A/HMOX1/SNX5/GOLGA2/HIF1A/RGS19/BNIP3/HK2/DRAM1/WIPI1/RUBCN/HMGB1/ZFYVE1/BNIP3L/SLC17A9/PRKAA2/SEC22B/TSPO/PLEKHM1/NRBP2/ATP6V0B/ATG2B/ATG9A/VMP1	35
GO:0008285	GO:0008285	negative regulation of cell proliferation	49/892	732/17653	0.027176899	0.170731627	0.142803969	CYP1B1/TP53/SOX4/RARRES3/TGFB1I1/CDKN1C/NDRG1/GDF11/IFIT3/TFAP4/FOXO4/IDH2/CAV1/THBS1/GATA3/TGFB2/ATF5/TRIB1/BCL6/EMP3/HMGA1/CDKN2C/CDKN3/DUSP10/KCTD11/SPINT1/HMOX1/NOV/PARP10/NPM1/SNAI2/LIMS2/PHF14/DAB2IP/TGFBR3/FTH1/DHCR24/ADM/SFN/IGFBP6/CDKN1A/MXI1/CAMK2N1/IFITM1/ITGA1/ROBO1/TSPO/ING1/S100A11	49
GO:0048871	GO:0048871	multicellular organismal homeostasis	25/892	335/17653	0.033694159	0.191988448	0.160583676	GPX1/NR1D1/PRKAR1B/LPCAT1/ARRDC3/VEGFA/STMN1/AMPD3/HSPB1/ACTB/AKR1B1/ACTG1/ITGB3/WHRN/CYP26B1/CXADR/SFN/ADAM8/LRRK1/ACADVL/CLDN4/EDNRB/EGFR/ANKRD11/PLEKHM1	25
GO:0009607	GO:0009607	response to biotic stimulus	60/892	947/17653	0.041148117	0.220836556	0.184712915	ABCA1/IFITM10/TP53/OAS3/HMGN2/IFIT2/HMGB2/IFIT1/OASL/MX1/IFIT3/GPX1/KRT8/ANXA3/NR1D1/EIF2AK3/CAV1/GATA3/IL31RA/EDN1/SERPINE1/STMN1/TRIB1/ZFP36/HSPB1/HMGA1/BIRC3/ATP7A/UNC93B1/TNFRSF1B/EXOSC5/DUSP10/TNFRSF14/VGF/MAP3K14/FOS/CXCR4/THBD/DAB2IP/IFITM2/OAS2/BNIP3/SLC25A6/ADM/LITAF/IRAK2/HMGB1/CDK4/EDNRB/BANF1/BNIP3L/ADAM17/DNAJC3/CARD8/IFITM1/MICA/SHC1/TSPO/MAPKBP1/IVNS1ABP	60
GO:0051050	GO:0051050	positive regulation of transport	60/892	947/17653	0.041148117	0.220836556	0.184712915	ABCA1/CEMIP/TP53/SOX4/TRIM16/STC1/GLRX/CAV1/GATA3/TGFB2/VEGFA/EDN1/SERPINE1/SGK1/ANP32B/MERTK/HNMT/FHL1/C3/C2CD2L/CDK1/RAB27B/CDK5R2/TMSB4X/HIF1A/ANXA2/STXBP1/GTSE1/SELENOI/PFKFB2/TRPM4/SEC24A/SDC1/YWHAH/PRR5L/NRG1/BBC3/CYB5R1/SFN/ADAM8/HMGB1/MYLK/DNM1/SPAG5/LIPG/EDNRB/ARHGEF5/RAB2B/NIPSNAP2/SERP1/CARD8/EGFR/STIM2/SLC17A9/GAS6/CALM3/ARL6IP1/TSPO/ITGA2/CTSS	60
GO:0051091	GO:0051091	positive regulation of DNA binding transcription factor activity	19/892	245/17653	0.042537693	0.225292494	0.188439968	SPHK1/ANXA3/VEGFA/EDN1/PLPP3/CTH/NPM1/JMY/TRAF1/PPP2R5B/RPS6KA4/IRAK2/TERF2IP/ADAM8/TRAF5/HIPK2/ARHGEF5/ARHGEF2/TRIM62	19
GO:0044033	GO:0044033	multi-organism metabolic process	2/892	7/17653	0.045212217	0.225292494	0.188439968	ANXA2/MAP2K3	2
GO:1905097	GO:1905097	regulation of guanyl-nucleotide exchange factor activity	2/892	7/17653	0.045212217	0.225292494	0.188439968	CCPG1/STMN1	2
