## Supplementary Data 2 for "Effect of Compound Kushen Injection, a natural compound mixture, and its identified chemical components on migration and invasion of colon, brain and breast cancer cell lines"

	Name	ID	pSize	NDE	pNDE	tA	pPERT	pG	pGFdr	pGFWER	Status	KEGGLINK
1	HTLV-I infection	5166	263	104	1.40E-44	3.395053285	0.638	9.14E-43	1.24E-40	1.24E-40	Activated	http://www.genome.jp/dbget-bin/show_pathway?hsa05166+8829+7040+7042+83660+4773+4775+11261+821+3716+6776+3133+3134+10524+22808+4893+291+292+293+706+7416+5901+109+113+115+5566+5567+1385+468+7048+4087+4088+4089+5111+54107+5424+5425+5426+57804+1026+246184+29945+51433+51434+8697+8881+991+9232+4085+9184+5902+55697+4790+5970+4791+1147+9020+3551+8517+3554+4214+4215+5599+5601+3725+598+331+5290+5293+5295+2…
2	Pathways in cancer	5200	325	110	1.61E-39	8.313911855	0.552	8.07E-38	5.49E-36	1.10E-35	Activated	http://www.genome.jp/dbget-bin/show_pathway?hsa05200+842+1499+7477+7483+81029+1495+1282+2335+3914+3673+3685+5747+7855+8322+8325+25+1398+1399+867+868+5290+5293+5295+6776+3716+1956+2064+3480+4233+2260+7170+7039+3326+7184+2932+324+1147+3551+8517+598+6774+2885+6654+6655+4893+673+5604+83593+11186+4790+4791+5970+6789+595+5335+5900+5898+387+5879+5880+5599+5601+998+3725+2353+7157+5727+51684+2271+112399+5…
3	Epstein-Barr virus infection	5169	201	82	1.21E-36	6.988574925	0.097	1.01E-35	4.57E-34	1.37E-33	Activated	http://www.genome.jp/dbget-bin/show_pathway?hsa05169+3122+3123+3133+3134+10014+10971+7531+7533+7534+3315+26993+983+27044+3066+5757+2033+890+1017+7157+7185+7188+8517+1147+4794+9020+3551+4790+5970+10454+23118+4791+960+5609+5606+5599+5601+1432+5603+6300+3725+5290+5293+5295+207+2932+4067+5335+246721+5430+5431+5432+5436+5437+5438+548644+11128+55718+84265+29110+440275+9451+7431+5901+5566+5567+1459+1026…
4	Protein processing in endoplasmic reticulum	4141	166	72	1.86E-34	7.529436138	0.017	2.62E-34	8.90E-33	3.56E-32	Activated	http://www.genome.jp/dbget-bin/show_pathway?hsa04141+468+5599+5601+5609+821+23645+2923+23480+29927+55176+1603+6184+7991+80267+9695+10427+10483+10802+9632+9871+3998+7353+55666+30001+10905+7841+84447+7326+3309+7095+22926+2081+440275+9451+8720+5886+55768+10277+9373+6400+79139+10956+27248+55829+7321+3300+80331+10130+10961+5034+9601+51726+5611+64215+6500+91445+3326+4780+51128+56681+10113+7184+23471+10…
5	Cell cycle	4110	124	61	2.81E-33	-7.879457039	0.265	5.76E-32	1.57E-30	7.83E-30	Inhibited	http://www.genome.jp/dbget-bin/show_pathway?hsa04110+4171+4172+4173+4174+4175+4176+23594+23595+4999+5000+5001+246184+29945+51433+51434+8697+8881+6500+983+5111+10926+4085+699+9184+8555+10971+7531+7533+7534+2810+1111+1026+2033+7465+9232+7157+1028+7040+7042+4089+4087+4088+991+994+2932+891+890+1017+1019+898+595+896+8379+1031+5885+5933+1875+25+7027+7029+3066
6	Viral carcinogenesis	5203	207	79	6.13E-33	-0.403500746	0.574	2.66E-31	6.04E-30	3.62E-29	Inhibited	http://www.genome.jp/dbget-bin/show_pathway?hsa05203+7157+1739+5829+5933+9519+3725+10379+8517+5366+7185+7188+5595+10488+1385+468+3716+6774+6776+5290+5293+5295+4790+4791+5970+1017+1019+5423+8379+55697+5902+2648+6722+4067+595+896+890+28973+898+23352+4893+10971+7531+7533+7534+2967+27044+2033+1026+10013+10014+3066+51564+55869+79885+83933+8841+9734+998+5879+387+2934+81+87+991+1111+3665+3572+718+3133+3…
7	Neurotrophin signaling pathway	4722	120	59	3.22E-32	-8.304645674	0.291	7.00E-31	1.36E-29	9.52E-29	Inhibited	http://www.genome.jp/dbget-bin/show_pathway?hsa04722+627+5290+5293+5295+5335+6464+2885+4804+207+4893+5604+673+6654+6655+5595+6195+1398+1399+2889+5906+2549+2932+4794+4790+5970+468+5163+6272+57498+8986+818+5599+5601+387+7157+4214+3725+3667+1432+5603+6300+4215+396+397+10603+10019+25+5609+998+5879+27018+8767+3656+7531+3551+801+805+808+5663
8	RNA transport	3013	157	67	1.21E-31	-0.639919388	0.493	4.34E-30	7.38E-29	5.91E-28	Inhibited	http://www.genome.jp/dbget-bin/show_pathway?hsa03013+5901+22916+1207+50628+79760+11171+3837+9939+4116+9775+22985+10921+10250+5411+10189+23636+9688+53371+59343+79023+57122+79902+8480+23225+100101267+9883+55706+4927+7329+5905+6612+6613+8086+1915+1917+51068+10289+1964+3646+8662+8664+8665+8666+8667+10248+10799+138716+51367+9984+84321+79228+80145+26986+8761+1968+10605+1974+8672+1983+26019+1975+10460+8…
9	Herpes simplex infection	5168	184	72	5.70E-31	-4.091662325	0.445	1.81E-29	2.74E-28	2.46E-27	Inhibited	http://www.genome.jp/dbget-bin/show_pathway?hsa05168+8764+5818+7185+7188+5599+5601+4790+5970+2353+3725+718+148022+4615+10454+23118+3665+8517+9641+29110+64135+997+6500+3434+5371+6672+2033+7157+1936+29997+10445+406+5187+112950+51616+6877+6884+83860+9519+3150+440275+9451+4939+4940+10189+3454+3455+3459+3460+3716+7297+10379+6890+3133+3134+5430+10929+6426+6427+6428+6430+6431+6432+1459+1017+983+3122+312…
10	Focal adhesion	4510	201	75	1.37E-30	-1.700318903	0.87	8.33E-29	1.13E-27	1.13E-26	Inhibited	http://www.genome.jp/dbget-bin/show_pathway?hsa04510+3690+3691+3672+3673+3678+3685+2318+998+4638+10398+10627+207+5170+55742+3611+7414+5290+5293+5295+83660+23396+81+87+5747+5829+2909+2534+387+1282+1289+1291+1293+2335+3371+3914+7057+857+858+329+330+331+2002+5595+595+896+5604+673+6654+6655+2885+1956+2064+3480+4233+5228+7422+7423+7424+6464+1398+1399+2889+5906+1793+5599+5601+3725+5058+5879+5880+7410+1…
11	Insulin signaling pathway	4910	138	59	4.25E-28	16.80440495	0.209	5.83E-27	7.20E-26	7.92E-25	Activated	http://www.genome.jp/dbget-bin/show_pathway?hsa04910+7248+51763+3551+5599+5601+5792+5770+122809+8835+2002+8569+5595+2194+5563+5571+5509+79660+5256+801+805+808+5566+5567+5575+31+6194+5836+57521+6654+6655+4893+5604+6464+9322+6198+2885+673+5106+2203+23265+207+5290+5293+5295+2932+6720+2889+3098+3099+80201+1398+1399+10603+5170+867+868+3667+8660+2319
12	MAPK signaling pathway	4010	268	83	3.84E-27	-3.290754589	0.512	1.23E-25	1.39E-24	1.67E-23	Inhibited	http://www.genome.jp/dbget-bin/show_pathway?hsa04010+11072+11221+1843+1845+1846+1847+1848+56940+5495+81579+3925+4790+4791+5970+1147+3551+8517+9020+5595+8649+5604+673+5906+5566+5567+22808+4893+6654+6655+2768+2885+2260+1956+782+627+994+8986+7867+468+4149+7157+2002+1432+5603+6300+5606+5494+207+51347+3315+9064+51776+9175+5871+6788+6789+23118+10454+7048+3554+7040+7042+5879+5880+998+5058+10746+4215+947…
13	Regulation of actin cytoskeleton	4810	213	71	1.40E-25	18.70801259	0.025	2.16E-25	2.26E-24	2.94E-23	Activated	http://www.genome.jp/dbget-bin/show_pathway?hsa04810+7114+10092+10093+10095+5216+5217+324+8976+10152+10458+54434+54961+85464+1072+3984+3985+2934+7414+200576+23396+5305+8394+8396+81+87+4478+5962+7430+5829+6548+10398+10627+4638+28964+5058+8874+998+5879+5880+387+23365+128239+2909+7410+5595+5604+673+5290+5293+5295+1793+1398+1399+5747+3672+3673+3678+3685+3690+3691+2335+22808+4893+2768+6654+6655+1956+2…
14	Lysosome	4142	121	53	5.16E-26	-0.525984225	0.212	6.65E-25	6.46E-24	9.04E-23	Inhibited	http://www.genome.jp/dbget-bin/show_pathway?hsa04142+50617+51606+533+535+1075+1512+1514+1520+8722+5641+1200+2717+3074+4758+4669+2517+411+2799+3423+3988+23659+427+2760+5660+9374+968+950+1497+26503+9741+4864+1203+8763+6272+256471+138050+1211+3482+4074+10053+130340+162+164+8905+8907+10947+26985+8943+23163+10717+23431+285362+57192
15	Pancreatic cancer	5212	70	39	1.95E-24	8.945864955	0.106	1.19E-23	1.08E-22	1.62E-21	Activated	http://www.genome.jp/dbget-bin/show_pathway?hsa05212+2064+5290+5293+5295+207+5879+5880+1147+3551+8517+4790+5970+598+673+842+5604+5595+5900+5898+5599+5601+7039+3716+6774+5228+7422+7423+7424+998+1019+7040+7042+7048+4087+4088+4089+7157+1956+595
16	Influenza A	5164	174	61	1.69E-23	2.084551584	0.636	5.79E-22	4.92E-21	7.87E-20	Activated	http://www.genome.jp/dbget-bin/show_pathway?hsa05164+64135+29110+9641+148022+3551+4790+5970+3725+2033+3665+5290+5293+5295+207+4615+3454+3455+3716+7297+10379+4599+4939+4940+5371+3122+3123+5606+1432+5603+6300+5609+5599+5601+440275+9451+5611+8743+8793+8795+8797+293+7416+54205+842+2932+3836+3838+5604+5595+60+71+8106+8480+11100+79671+3267+10625+5045+3459+3460+7099
17	Hepatitis C	5160	131	49	1.45E-20	6.600284917	0.1	7.09E-20	5.68E-19	9.65E-18	Activated	http://www.genome.jp/dbget-bin/show_pathway?hsa05160+29110+9641+3665+4790+5970+148022+8517+1147+3551+3454+3455+3716+7297+10379+1364+24146+100506658+5519+5520+6774+4939+4940+440275+9451+3659+1432+5603+6300+5595+3434+3646+1956+2885+6654+6655+4893+673+5290+5293+5295+207+2932+7157+1026+5599+5601+3949+5163+5465
18	Renal cell carcinoma	5211	70	35	5.07E-20	8.536622748	0.033	8.18E-20	6.18E-19	1.11E-17	Activated	http://www.genome.jp/dbget-bin/show_pathway?hsa05211+7040+7042+5228+7422+7423+7424+9915+2033+112399+54583+3091+7039+2271+5879+1398+1399+2889+6654+6655+2885+4233+2549+5058+5906+998+2113+207+5290+5293+5295+3725+5595+5604+673+4893
19	Huntington's disease	5016	184	60	2.63E-21	0.590258308	0.694	8.91E-20	6.38E-19	1.21E-17	Activated	http://www.genome.jp/dbget-bin/show_pathway?hsa05016+126328+4704+4705+4711+4713+4716+4719+4720+4723+4724+4728+6391+1537+7385+7386+7388+9167+10476+498+506+509+515+516+517+3064+3066+627+2033+246721+5430+5431+5432+5436+5437+5438+548644+1742+5331+3708+10105+291+292+293+7416+54205+4899+6648+2876+9519+7157+1211+163+10540+51164+146754+7052+842+10488+1385+27113
20	Chronic myeloid leukemia	5220	73	36	2.72E-20	4.867448273	0.325	4.17E-19	2.83E-18	5.67E-17	Activated	http://www.genome.jp/dbget-bin/show_pathway?hsa05220+861+598+25+7157+7040+7042+3066+7048+6776+4089+4790+5970+1147+3551+8517+1026+6654+6655+2885+6464+9846+1398+1399+867+868+4088+1019+595+207+5290+5293+5295+5595+5604+673+4893
21	ErbB signaling pathway	4012	87	37	4.37E-18	25.67168673	0.004	8.12E-19	5.26E-18	1.10E-16	Activated	http://www.genome.jp/dbget-bin/show_pathway?hsa04012+2885+2002+6776+2064+1956+2932+6198+1026+5058+2549+7039+5609+867+868+5599+5601+1398+1399+5747+6654+6655+6464+818+5335+1839+3084+3725+25+5290+5293+5295+207+374+5595+5604+673+4893
22	Osteoclast differentiation	4380	132	48	1.41E-19	7.169592515	0.224	1.45E-18	8.95E-18	1.97E-16	Activated	http://www.genome.jp/dbget-bin/show_pathway?hsa04380+1540+9846+9020+1147+8517+3551+4790+5970+10454+23118+5604+5599+5601+1432+5603+6300+3454+3455+3716+7297+10379+2534+5290+5293+5295+207+3554+3459+3460+2353+3725+3726+8061+7006+11261+1385+3690+4773+2274+7040+7042+7048+4791+8878+2885+5595+5609+5879
23	RNA degradation	3018	71	35	9.22E-20	-0.933697879	0.459	1.93E-18	1.14E-17	2.62E-16	Inhibited	http://www.genome.jp/dbget-bin/show_pathway?hsa03018+2023+2026+87178+23016+23404+22894+6499+5393+118460+11340+56915+5394+4848+4850+57472+9337+25904+28960+55802+167227+57819+27258+25804+23658+11157+51690+51691+22803+80153+3313+3329+170506+10950+26986+8761
24	T cell receptor signaling pathway	4660	108	42	1.41E-18	9.279469451	0.113	7.03E-18	3.99E-17	9.57E-16	Activated	http://www.genome.jp/dbget-bin/show_pathway?hsa04660+1019+4794+4790+5970+3551+8517+1147+9020+207+8915+84433+5163+2885+5290+5293+5295+6654+6655+4893+2353+3725+4773+4775+11261+7006+5335+7410+387+998+5058+2534+867+868+5604+5595+5609+5601+1739+1432+5603+6300+2932
25	Epithelial cell signaling in Helicobacter pylori infection	5120	68	33	1.90E-18	5.867500346	0.098	8.21E-18	4.47E-17	1.12E-15	Activated	http://www.genome.jp/dbget-bin/show_pathway?hsa05120+1432+5603+6300+3725+5599+5601+1147+8517+3551+50617+51382+51606+523+528+529+533+535+8992+9296+5058+4790+5970+998+5879+9020+4233+5335+6868+1839+102+1956+4067+28964
26	Measles	5162	134	47	1.83E-18	2.849629907	0.525	4.07E-17	2.13E-16	5.54E-15	Activated	http://www.genome.jp/dbget-bin/show_pathway?hsa05162+4615+3665+7099+4790+5970+64135+3454+3455+3716+7297+10379+4939+4940+3459+3460+4478+2534+5290+5293+5295+207+8667+6774+6776+4599+10399+868+440275+9451+1147+8743+8793+8795+8797+1459+7157+27113+9367+595+896+898+1017+1019+2932+23118+9641+29110
27	Shigellosis	5131	61	31	3.65E-18	-1.046992138	0.833	1.26E-16	6.14E-16	1.71E-14	Inhibited	http://www.genome.jp/dbget-bin/show_pathway?hsa05131+5879+1793+1398+1399+25+998+10092+10093+10095+7414+8767+8517+1147+3551+4790+5970+5599+5601+5595+1432+5603+6300+23291+8945+8976+5216+5217+60+71+3678+960
28	p53 signaling pathway	4115	68	32	1.98E-17	-3.718624622	0.156	1.27E-16	6.14E-16	1.73E-14	Inhibited	http://www.genome.jp/dbget-bin/show_pathway?hsa04115+4194+1111+2810+1017+898+8493+900+901+50484+1643+55240+3732+7057+5054+1026+64393+9540+51512+55367+8795+983+54205+842+7157+1019+595+896+51246+83667+891+27113+5366
29	Bacterial invasion of epithelial cells	5100	70	33	5.84E-18	4.970513009	0.543	1.31E-16	6.14E-16	1.78E-14	Activated	http://www.genome.jp/dbget-bin/show_pathway?hsa05100+1499+1495+5879+79658+998+3678+10092+10093+10095+60+71+1793+5829+5747+1398+1399+5290+5293+5295+867+868+4233+1759+1211+8976+2549+6464+2335+857+858+3611+7414+387
30	Phosphatidylinositol signaling system	4070	81	35	1.87E-17	0.837853611	0.233	1.78E-16	8.08E-16	2.43E-14	Activated	http://www.genome.jp/dbget-bin/show_pathway?hsa04070+64768+113026+5331+5335+801+805+808+3708+10423+5290+5293+5295+23396+8394+200576+5297+5298+55300+55361+5289+1609+8527+3631+5286+56623+8867+8871+5305+8396+4534+3612+3628+51763+3705+80271
31	Prostate cancer	5215	89	36	8.68E-17	14.31691652	0.052	1.85E-16	8.10E-16	2.51E-14	Activated	http://www.genome.jp/dbget-bin/show_pathway?hsa05215+4790+5970+595+2033+1026+1017+1499+4893+7157+1956+2064+2260+3480+1147+3551+8517+842+10488+1385+468+898+7039+5170+6654+6655+2885+2932+3326+7184+207+5290+5293+5295+5595+5604+673
32	Wnt signaling pathway	4310	151	49	1.40E-17	-2.219156362	0.579	3.27E-16	1.39E-15	4.44E-14	Inhibited	http://www.genome.jp/dbget-bin/show_pathway?hsa04310+4087+4088+4773+4775+11261+818+5331+7855+8322+8325+81029+5599+5601+5879+5880+387+23002+144165+81839+5467+595+896+8061+3725+4089+2033+8607+57680+6500+23291+8945+79718+27101+324+7157+5519+5525+5526+1499+5566+5567+5663+2932+59343+1459+22943+4041+7477+7483
33	Fc gamma R-mediated phagocytosis	4666	95	37	1.43E-16	6.978299336	0.209	1.17E-15	4.82E-15	1.59E-13	Activated	http://www.genome.jp/dbget-bin/show_pathway?hsa04666+4067+5290+5293+5295+5335+5604+5595+207+6198+7410+5879+5880+10810+10092+10093+10095+998+8976+1398+1399+5338+5058+3984+3985+1072+8853+4082+65108+4651+2934+23396+8394+8613+9846+382+1759+8877
34	Oocyte meiosis	4114	112	41	4.61E-17	-2.23775455	0.719	1.29E-15	5.16E-15	1.75E-13	Inhibited	http://www.genome.jp/dbget-bin/show_pathway?hsa04114+983+4085+6195+5595+5604+246184+29945+51433+51434+8697+8881+991+9232+891+6500+898+1017+23291+8945+818+6790+3708+801+805+808+11261+5566+5567+109+113+115+10971+7531+7533+7534+6300+5525+5526+5519+3480+699
35	Colorectal cancer	5210	62	30	7.40E-17	1.878540793	0.47	1.35E-15	5.26E-15	1.84E-13	Activated	http://www.genome.jp/dbget-bin/show_pathway?hsa05210+7040+7042+5290+5293+5295+842+324+4087+4088+4089+4292+4436+673+5599+5601+5900+387+5879+5880+595+5604+5595+3725+2353+54205+7157+2932+1499+207+7048
36	GnRH signaling pathway	4912	101	36	9.58E-15	23.68775148	0.01	3.63E-15	1.37E-14	4.94E-13	Activated	http://www.genome.jp/dbget-bin/show_pathway?hsa04912+109+113+115+5331+998+468+818+5606+1432+5603+6300+10746+4214+4215+81579+3708+801+805+808+4323+5338+5566+5567+2002+5595+5604+4893+6654+6655+2885+1956+1839+5609+5599+5601+3725
37	Tuberculosis	5152	179	52	2.92E-16	5.337721357	0.471	5.15E-15	1.89E-14	7.01E-13	Activated	http://www.genome.jp/dbget-bin/show_pathway?hsa05152+9902+5868+5869+5289+50617+51606+533+535+7879+801+805+808+818+8877+11261+2033+3716+3460+1385+4800+4802+1051+1054+5595+4790+5970+4615+7099+207+54205+842+3122+3123+1520+23365+387+7421+8767+8915+3459+3329+3313+5599+5601+1432+5603+6300+7040+7042+3656+3588+718
38	Progesterone-mediated oocyte maturation	4914	86	35	1.84E-16	-0.425197117	0.906	6.21E-15	2.22E-14	8.45E-13	Inhibited	http://www.genome.jp/dbget-bin/show_pathway?hsa04914+3480+109+113+115+983+207+246184+29945+51433+51434+8697+8881+4085+8379+699+994+891+3326+5566+5567+6195+5595+5604+2773+1017+890+1432+5599+5601+5603+6300+5290+5293+5295+673
39	Toxoplasmosis	5145	134	43	2.04E-15	3.22672352	0.458	3.33E-14	1.16E-13	4.53E-12	Activated	http://www.genome.jp/dbget-bin/show_pathway?hsa05145+4615+10454+23118+1147+3551+8517+4790+5970+5595+5599+5601+1432+5603+6300+5606+2773+2775+598+329+330+331+3716+3122+3123+54205+6774+842+5290+5293+5295+5163+207+81579+3914+7099+3459+3460+10105+3949+7040+7042+3588+7297
40	Pathogenic Escherichia coli infection	5130	55	26	1.72E-14	-9.184023584	0.112	6.72E-14	2.28E-13	9.14E-12	Inhibited	http://www.genome.jp/dbget-bin/show_pathway?hsa05130+7099+10376+7277+7846+84790+10971+7534+3875+1499+100506658+7430+998+25+2534+8976+9181+387+4691+10381+203068+84617+10092+10093+10095+60+71
41	mTOR signaling pathway	4150	64	28	2.01E-14	-2.195484773	0.231	1.58E-13	5.24E-13	2.15E-11	Inhibited	http://www.genome.jp/dbget-bin/show_pathway?hsa04150+51719+673+8408+6194+1975+6198+5228+7422+7423+7424+3091+57521+253260+5563+54541+7248+6195+5595+207+5170+5290+5293+5295+10325+10670+58528+3667+3551
42	Transcriptional misregulation in cancer	5202	178	50	4.76E-15	0	1	1.62E-13	5.24E-13	2.20E-11	Inhibited	http://www.genome.jp/dbget-bin/show_pathway?hsa05202+2130+2115+2118+2521+6760+7030+9915+8938+4233+1026+7048+1051+7849+5546+2119+85414+1655+5328+6935+6692+861+5371+330+7185+598+6929+5087+4299+860+51274+8091+3480+4149+7157+5747+4804+4221+4300+84444+1848+6495+1031+604+7468+3021+8148+5327+3066+4790+5970
43	Endometrial cancer	5213	52	24	3.39E-13	8.795776523	0.134	1.44E-12	4.56E-12	1.96E-10	Activated	http://www.genome.jp/dbget-bin/show_pathway?hsa05213+1499+4893+7157+324+2932+1495+842+3611+2064+5170+6654+6655+2885+4292+2002+1956+595+207+5290+5293+5295+5595+5604+673
44	B cell receptor signaling pathway	4662	76	29	4.90E-13	7.247254071	0.18	2.74E-12	8.47E-12	3.73E-10	Activated	http://www.genome.jp/dbget-bin/show_pathway?hsa04662+4794+4790+5970+3551+8517+1147+2932+8915+84433+207+7410+5290+5293+5295+8519+2353+3725+4893+4773+4775+11261+5879+5880+4067+5604+5595+6654+6655+2885
45	Acute myeloid leukemia	5221	57	25	4.63E-13	3.448548849	0.275	3.91E-12	1.18E-11	5.32E-10	Activated	http://www.genome.jp/dbget-bin/show_pathway?hsa05221+4893+861+5467+4790+5970+6774+6776+595+5371+5292+1147+3551+8517+11040+6198+6654+6655+2885+207+5290+5293+5295+5595+5604+673
46	Alzheimer's disease	5010	168	45	6.82E-13	-3.323750485	0.226	4.70E-12	1.39E-11	6.39E-10	Inhibited	http://www.genome.jp/dbget-bin/show_pathway?hsa05010+5663+51107+102+6868+351+842+54205+126328+4704+4705+4711+4713+4716+4719+4720+4723+4724+4728+6391+1537+7385+7386+7388+10476+498+506+509+515+516+517+9167+3708+5331+3028+5595+9451+2081+22926+801+805+808+11261+322+840+2932
47	Salmonella infection	5132	86	31	4.71E-13	3.172883746	0.378	5.41E-12	1.56E-11	7.35E-10	Activated	http://www.genome.jp/dbget-bin/show_pathway?hsa05132+5879+998+4790+5970+5599+5601+10092+10093+10095+8976+2353+3725+60+71+7099+4615+2318+5216+5217+1783+51143+7879+64837+5595+1432+5603+6300+29941+3459+3460+4628
48	Parkinson's disease	5012	131	39	6.01E-13	-2.431375567	0.43	7.75E-12	2.15E-11	1.05E-09	Inhibited	http://www.genome.jp/dbget-bin/show_pathway?hsa05012+7318+7332+9246+11315+65018+54205+126328+4704+4705+4711+4713+4716+4719+4720+4723+4724+4728+6391+1537+7385+7386+7388+9167+10476+498+506+509+515+516+517+27429+10105+291+292+293+7416+7326+842+6571
49	Vibrio cholerae infection	5110	54	24	9.48E-13	1.354306027	0.273	7.76E-12	2.15E-11	1.06E-09	Activated	http://www.genome.jp/dbget-bin/show_pathway?hsa05110+50617+51382+51606+523+528+529+533+535+8992+9296+30001+5335+5566+5567+23480+29927+55176+60+71+9601+109+115+10945+11014
50	Apoptosis	4210	87	31	6.74E-13	2.424234361	0.686	1.36E-11	3.70E-11	1.85E-09	Activated	http://www.genome.jp/dbget-bin/show_pathway?hsa04210+11261+598+1676+7157+329+330+331+842+840+4790+5970+839+5566+5567+5575+54205+207+9020+1147+3551+8517+5290+5293+5295+3656+4615+3554+8793+8795+8797+8743
51	Chagas disease (American trypanosomiasis)	5142	104	34	9.20E-13	2.80401146	0.594	1.60E-11	4.26E-11	2.17E-09	Activated	http://www.genome.jp/dbget-bin/show_pathway?hsa05142+7099+718+4615+5599+5601+1432+5603+6300+5595+2353+3725+148022+4790+5970+1147+3551+8517+3459+3460+7048+4087+4088+5054+2773+2775+5331+5290+5293+5295+207+7040+7042+5519+5520
52	Non-small cell lung cancer	5223	54	23	8.35E-12	12.19587181	0.11	2.64E-11	6.89E-11	3.59E-09	Activated	http://www.genome.jp/dbget-bin/show_pathway?hsa05223+842+207+5170+5290+5293+5295+1019+595+4893+7157+5335+7039+1956+6789+2064+6654+6655+2885+11186+83593+5595+5604+673
53	Small cell lung cancer	5222	84	30	1.47E-12	-1.62441109	0.791	3.32E-11	8.51E-11	4.51E-09	Inhibited	http://www.genome.jp/dbget-bin/show_pathway?hsa05222+898+1017+595+3673+3685+7157+207+1163+842+4149+5290+5293+5295+5747+54205+1282+2335+3914+329+330+331+1147+3551+8517+598+7185+7188+1019+4790+5970
54	Toll-like receptor signaling pathway	4620	102	32	1.47E-11	9.477756285	0.086	3.59E-11	9.05E-11	4.89E-09	Activated	http://www.genome.jp/dbget-bin/show_pathway?hsa04620+1147+4615+5595+4790+3665+3551+1432+5603+6300+5879+5599+5601+29110+9641+10454+207+23118+7099+54472+148022+8517+5290+5293+5295+3454+3455+5609+5970+5606+5604+2353+3725
55	Jak-STAT signaling pathway	4630	155	42	2.59E-12	0.624579463	0.697	5.06E-11	1.25E-10	6.88E-09	Activated	http://www.genome.jp/dbget-bin/show_pathway?hsa04630+10253+81848+161742+200734+598+595+896+207+5290+5293+5295+6654+6655+2885+5292+122809+30837+8835+2033+10379+6774+6776+6778+10401+51588+867+868+10254+8027+3716+7297+2057+3454+3455+3459+3460+3572+3588+3977+9180+3589+3976
56	Chemokine signaling pathway	4062	189	47	3.91E-12	1.411147722	0.859	9.21E-11	2.24E-10	1.25E-08	Activated	http://www.genome.jp/dbget-bin/show_pathway?hsa04062+7852+5747+4067+5829+387+5290+5293+5295+5331+6464+2773+2782+2788+2791+59345+2885+1398+1399+2868+2869+7410+998+109+113+115+5906+8976+56288+5566+5567+5058+6774+5595+207+4893+5604+673+5879+5880+4790+5970+1147+3551+8517+6654+6655+2932
57	NF-kappa B signaling pathway	4064	91	29	8.50E-11	6.904404138	0.158	3.50E-10	8.34E-10	4.76E-08	Activated	http://www.genome.jp/dbget-bin/show_pathway?hsa04064+598+329+330+4615+7188+3554+9020+1147+8517+3551+4791+4790+5970+5335+84433+8915+7185+7099+10454+23118+257397+148022+1459+5328+4067+51588+7329+331+55367
58	NOD-like receptor signaling pathway	4621	57	22	2.39E-10	6.606042385	0.065	4.03E-10	9.45E-10	5.48E-08	Activated	http://www.genome.jp/dbget-bin/show_pathway?hsa04621+8767+8517+4790+5970+1147+3551+10454+23118+257397+329+330+7205+22900+3326+7184+5599+5601+5595+1432+5603+6300+84674
59	Glioma	5214	65	24	1.10E-10	10.24406457	0.151	4.29E-10	9.90E-10	5.84E-08	Activated	http://www.genome.jp/dbget-bin/show_pathway?hsa05214+7039+1956+3480+801+805+808+818+6464+2885+6654+6655+673+5604+5595+5290+5293+5295+207+7157+595+1019+5335+4893+1026
60	Leukocyte transendothelial migration	4670	116	34	2.86E-11	-2.402425339	0.711	5.21E-10	1.18E-09	7.08E-08	Inhibited	http://www.genome.jp/dbget-bin/show_pathway?hsa04670+100506658+1364+24146+6494+5290+5293+5295+1499+60+71+10398+10627+5747+387+1432+5603+6300+2909+1495+5829+5879+5906+7410+5880+4478+7430+83593+7852+2773+5335+998+7414+81+87
61	Fc epsilon RI signaling pathway	4664	79	26	3.56E-10	12.2091626	0.062	5.64E-10	1.26E-09	7.67E-08	Activated	http://www.genome.jp/dbget-bin/show_pathway?hsa04664+2534+207+1432+5603+6300+5609+5606+5163+5290+5293+5295+9846+4067+5335+5595+5604+4893+6654+6655+2885+81579+5599+5601+5879+5880+7410
62	Axon guidance	4360	129	35	1.59E-10	3.770071069	0.372	1.45E-09	3.18E-09	1.97E-07	Activated	http://www.genome.jp/dbget-bin/show_pathway?hsa04360+2773+7852+5595+5879+5880+4773+4775+11261+22885+59277+9353+2534+5747+998+5058+387+6091+25+1947+2050+8482+23365+4233+3984+3985+4893+55558+10512+7869+10507+10509+8829+3897+1072+2932
63	Alcoholism	5034	179	43	1.04E-10	-2.070355563	0.738	1.87E-09	4.03E-09	2.54E-07	Inhibited	http://www.genome.jp/dbget-bin/show_pathway?hsa05034+6571+4128+5566+10488+1385+468+10013+10014+3066+51564+55869+79885+83933+8841+9734+627+801+805+808+2773+2775+2782+2788+2791+59345+136+4893+673+5604+5595+8520+3014+3015+8334+94239+9555+3017+85236+3021+6464+2885+6654+6655
64	SNARE interactions in vesicular transport	4130	36	17	6.08E-10	1.583014729	0.208	3.01E-09	6.35E-09	4.09E-07	Activated	http://www.genome.jp/dbget-bin/show_pathway?hsa04130+55850+10282+51272+10652+6811+9554+116841+10228+10490+8674+8773+2054+6804+6809+8673+6844+9341
65	RIG-I-like receptor signaling pathway	4622	71	25	1.49E-10	0.531074704	0.856	3.04E-09	6.35E-09	4.13E-07	Activated	http://www.genome.jp/dbget-bin/show_pathway?hsa04622+64135+4790+5970+9641+3665+10010+9755+1147+3551+8517+29110+9636+9140+79671+1540+5300+80143+26007+1654+4214+5599+5601+1432+5603+6300
66	TGF-beta signaling pathway	4350	84	25	8.05E-09	-10.4335485	0.021	3.97E-09	8.19E-09	5.40E-07	Inhibited	http://www.genome.jp/dbget-bin/show_pathway?hsa04350+4052+7057+4089+4087+4088+92+4092+2033+7027+1875+5933+90+10468+6198+5519+387+9372+6500+5595+7048+7040+7042+659+657+652
67	VEGF signaling pathway	4370	76	25	7.82E-10	4.75010123	0.309	5.60E-09	1.14E-08	7.61E-07	Activated	http://www.genome.jp/dbget-bin/show_pathway?hsa04370+998+5335+8877+81579+3315+7867+11261+207+5290+5293+5295+4773+4775+5747+1432+5603+6300+5829+7422+5595+5604+4893+842+5879+5880
68	PPAR signaling pathway	3320	71	23	5.16E-09	1.773381943	0.06	7.08E-09	1.42E-08	9.63E-07	Activated	http://www.genome.jp/dbget-bin/show_pathway?hsa03320+5106+10999+376497+2171+5465+5467+6342+30+34+126129+1374+2180+2181+4312+51+3611+5170+6319+79966+1593+7316+1622+4199
69	Melanogenesis	4916	101	29	1.35E-09	-11.16481178	0.319	9.72E-09	1.92E-08	1.32E-06	Inhibited	http://www.genome.jp/dbget-bin/show_pathway?hsa04916+5566+5567+818+801+805+808+2773+2775+1910+4254+7855+8322+8325+5331+2033+10488+1385+109+113+115+2932+1499+7477+7483+81029+5595+5604+4893+1906
70	Dopaminergic synapse	4728	130	34	8.32E-10	-1.208204014	0.585	1.09E-08	2.12E-08	1.49E-06	Inhibited	http://www.genome.jp/dbget-bin/show_pathway?hsa04728+6571+5566+5567+5331+3708+4128+2773+2775+2782+2788+2791+59345+207+2932+10488+1385+468+1432+5599+5601+5603+6300+1312+2353+818+28227+5519+5520+5525+5526+801+805+808+406
71	Pertussis	5133	74	24	2.35E-09	3.277466138	0.411	2.10E-08	4.02E-08	2.85E-06	Activated	http://www.genome.jp/dbget-bin/show_pathway?hsa05133+801+805+808+7099+4790+5970+4615+2773+3678+387+1072+840+725+718+1432+5603+6300+5595+2353+3725+5599+5601+148022+3659
72	Bladder cancer	5219	42	18	1.36E-09	-0.60037628	0.87	2.55E-08	4.82E-08	3.47E-06	Inhibited	http://www.genome.jp/dbget-bin/show_pathway?hsa05219+4312+5228+7422+7423+7424+7057+1956+2064+1026+11186+1613+7157+1019+595+5595+5604+673+4893
73	Tight junction	4530	132	33	5.04E-09	-2.830738801	0.269	2.90E-08	5.41E-08	3.95E-06	Inhibited	http://www.genome.jp/dbget-bin/show_pathway?hsa04530+5519+100506658+1364+24146+56288+9223+2035+2036+1495+1459+60+71+6709+10398+10627+4628+1019+8531+387+60412+22808+4893+207+2773+51776+11336+1499+998+5520+81+87+7525+154810
74	Adipocytokine signaling pathway	4920	69	22	1.54E-08	2.849050176	0.249	7.79E-08	1.43E-07	1.06E-05	Activated	http://www.genome.jp/dbget-bin/show_pathway?hsa04920+4790+5970+4794+126129+1374+5106+2180+2181+5563+5571+5465+51094+1147+3551+8517+7133+6774+5599+5601+207+3667+8660
75	Amoebiasis	5146	106	27	7.94E-08	3.988910102	0.052	8.38E-08	1.52E-07	1.14E-05	Activated	http://www.genome.jp/dbget-bin/show_pathway?hsa05146+2335+3914+4790+5970+3554+7099+5868+5869+7879+3315+5290+5293+5295+5331+5566+5567+7040+7042+1282+1289+7414+81+87+5747+1992+5269+5272
76	Gap junction	4540	89	25	2.92E-08	7.55406159	0.15	8.88E-08	1.59E-07	1.21E-05	Activated	http://www.genome.jp/dbget-bin/show_pathway?hsa04540+2773+10746+983+1902+5566+5567+10381+203068+84617+109+113+115+10376+7277+7846+84790+5595+5604+4893+6654+6655+2885+1956+5331+3708
77	Calcium signaling pathway	4020	183	38	8.35E-08	6.326079121	0.146	2.34E-07	4.13E-07	3.19E-05	Activated	http://www.genome.jp/dbget-bin/show_pathway?hsa04020+80271+109+7416+10105+818+11261+1956+2064+5025+5335+8877+4638+113026+3708+5256+5331+80228+84876+93129+147+1910+3269+801+805+808+291+292+293+113+115+136+154+3363+5566+5567+490+57620+6786
78	Natural killer cell mediated cytotoxicity	4650	138	32	5.87E-08	14.96671723	0.21	2.37E-07	4.13E-07	3.22E-05	Activated	http://www.genome.jp/dbget-bin/show_pathway?hsa04650+4773+4775+11261+2534+8743+3459+3460+5335+3133+8793+8795+8797+80328+4277+100507436+5290+5293+5295+5595+5604+673+4893+6654+6655+2885+6464+5058+5879+5880+7410+3454+3455
79	Regulation of autophagy	4140	34	13	1.30E-06	6.656796278	0.013	3.19E-07	5.50E-07	4.34E-05	Activated	http://www.genome.jp/dbget-bin/show_pathway?hsa04140+10533+115201+23192+84938+84971+11345+23710+9140+30849+8408+8678+5289+5563
80	Leishmaniasis	5140	72	22	3.67E-08	2.036440432	0.486	3.36E-07	5.71E-07	4.57E-05	Activated	http://www.genome.jp/dbget-bin/show_pathway?hsa05140+718+3716+3122+3123+7099+4615+4790+5970+7040+7042+5595+2002+2353+65108+1432+5603+6300+10454+23118+3459+3460+3725
81	Legionellosis	5134	55	19	3.35E-08	1.405954556	0.572	3.60E-07	6.04E-07	4.89E-05	Activated	http://www.genome.jp/dbget-bin/show_pathway?hsa05134+840+4790+5970+664+23786+5861+9554+51128+56681+54205+842+718+3329+4791+1937+1915+1917+7099+4615
82	Rheumatoid arthritis	5323	91	23	8.20E-07	1.993116554	0.027	4.12E-07	6.84E-07	5.61E-05	Activated	http://www.genome.jp/dbget-bin/show_pathway?hsa05323+7040+7042+3589+4312+1514+3122+3123+50617+51382+51606+523+528+529+533+535+8992+9296+5228+7422+7423+7099+2353+3725
83	Amyotrophic lateral sclerosis (ALS)	5014	53	17	5.91E-07	5.798219531	0.066	7.04E-07	1.15E-06	9.58E-05	Activated	http://www.genome.jp/dbget-bin/show_pathway?hsa05014+10452+54205+598+842+7133+5606+1432+5603+6300+2876+9973+57679+79139+5879+5868+11261+7157
84	Vasopressin-regulated water reabsorption	4962	44	16	1.78E-07	2.110727618	0.326	1.02E-06	1.66E-06	0.00013929	Activated	http://www.genome.jp/dbget-bin/show_pathway?hsa04962+109+115+5566+5567+10488+1385+396+397+5868+5869+6844+10540+51164+84516+1783+51143
85	Dilated cardiomyopathy	5414	90	23	6.64E-07	0.780893856	0.388	4.16E-06	6.66E-06	0.000566408	Activated	http://www.genome.jp/dbget-bin/show_pathway?hsa05414+782+3672+3673+3678+3685+3690+3691+1605+2010+4000+7168+7169+7170+7171+109+113+115+5566+5567+60+71+7040+7042
86	Cholinergic synapse	4725	112	26	9.61E-07	4.607248414	0.353	5.39E-06	8.53E-06	0.000733392	Activated	http://www.genome.jp/dbget-bin/show_pathway?hsa04725+109+113+115+5566+5567+5331+3708+2773+2775+2782+2788+2791+59345+5595+10488+1385+468+818+5290+5293+5295+207+4893+5604+2353+2534
87	Hedgehog signaling pathway	4340	56	15	3.09E-05	-6.471276544	0.025	1.16E-05	1.82E-05	0.001584093	Inhibited	http://www.genome.jp/dbget-bin/show_pathway?hsa04340+5727+652+7477+7483+81029+7546+1456+53944+2932+5566+5567+23291+8945+51684+51715
88	Dorso-ventral axis formation	4320	24	10	8.95E-06	1.068505249	0.118	1.56E-05	2.41E-05	0.002119368	Activated	http://www.genome.jp/dbget-bin/show_pathway?hsa04320+56907+4851+2113+2114+5595+5604+6654+6655+2885+1956
89	Fanconi anemia pathway	3460	52	16	2.35E-06	-0.743528471	0.469	1.62E-05	2.48E-05	0.002205747	Inhibited	http://www.genome.jp/dbget-bin/show_pathway?hsa03460+57697+2176+55215+2178+2188+2189+79728+80010+6119+9894+4292+7398+57599+29089+201254+80198
90	ECM-receptor interaction	4512	85	19	4.66E-05	-4.72401892	0.029	1.96E-05	2.96E-05	0.002667427	Inhibited	http://www.genome.jp/dbget-bin/show_pathway?hsa04512+3914+1282+1289+1291+1293+1605+3371+2335+7057+3690+3685+6382+6383+9672+3691+3678+3672+960+3673
91	Mineral absorption	4978	51	15	8.98E-06	0.386667807	0.204	2.60E-05	3.89E-05	0.003538891	Activated	http://www.genome.jp/dbget-bin/show_pathway?hsa04978+490+7421+2495+2512+3162+3163+55630+1317+538+4501+65010+476+481+483+54822
92	Circadian rhythm - mammal	4710	22	10	3.44E-06	-0.727049618	0.739	3.53E-05	5.21E-05	0.00479608	Inhibited	http://www.genome.jp/dbget-bin/show_pathway?hsa04710+79365+8553+1407+406+4862+9572+5187+6500+23291+8945
93	Arrhythmogenic right ventricular cardiomyopathy (ARVC)	5412	74	18	2.19E-05	-0.544886677	0.183	5.39E-05	7.88E-05	0.007323889	Inhibited	http://www.genome.jp/dbget-bin/show_pathway?hsa05412+782+1605+2010+4000+5318+1832+3672+3673+3678+3685+3690+3691+60+71+1495+81+87+1499
94	Retrograde endocannabinoid signaling	4723	102	23	6.68E-06	-0.192263151	0.609	5.46E-05	7.90E-05	0.007424897	Inhibited	http://www.genome.jp/dbget-bin/show_pathway?hsa04723+5331+3708+2773+2775+2782+2788+2791+59345+221955+747+11343+57406+109+113+115+5566+5567+1432+5595+5599+5601+5603+6300
95	Gastric acid secretion	4971	75	19	6.95E-06	-0.336707464	0.877	7.93E-05	0.000113473	0.010779929	Inhibited	http://www.genome.jp/dbget-bin/show_pathway?hsa04971+109+113+115+5566+5567+5331+3708+476+481+483+6548+7430+2773+60+801+805+808+4638+818
96	Viral myocarditis	5416	70	18	9.60E-06	0.150906803	0.953	0.000115337	0.000163394	0.015685803	Activated	http://www.genome.jp/dbget-bin/show_pathway?hsa05416+1605+8672+1525+595+3122+3123+3133+3134+54205+842+60+71+4628+2534+25+857+5879+5880
97	Vascular smooth muscle contraction	4270	117	24	2.32E-05	3.256082612	0.499	0.000143368	0.000201011	0.019498058	Activated	http://www.genome.jp/dbget-bin/show_pathway?hsa04270+4638+10398+140465+4637+387+23365+147+2768+5331+3708+801+805+808+81579+800+673+5604+5595+136+109+113+115+5566+5567
98	Long-term potentiation	4720	70	17	3.75E-05	5.06787713	0.409	0.000185563	0.000257515	0.025236508	Activated	http://www.genome.jp/dbget-bin/show_pathway?hsa04720+2033+818+11261+801+805+808+6195+468+5566+5567+5595+5604+673+4893+5906+5331+3708
99	Antigen processing and presentation	4612	76	18	3.23E-05	0.736096351	0.503	0.00019518	0.000268126	0.02654446	Activated	http://www.genome.jp/dbget-bin/show_pathway?hsa04612+4800+4802+1385+1514+1520+5641+6892+2923+3133+3134+3122+3123+6890+821+3309+3326+5720+5721
100	Type II diabetes mellitus	4930	48	14	1.97E-05	0.370294952	0.911	0.000214483	0.000291697	0.029169677	Activated	http://www.genome.jp/dbget-bin/show_pathway?hsa04930+5290+5293+5295+3667+122809+8835+5595+3551+8660+5599+5601+3098+3099+80201
101	Cocaine addiction	5030	50	13	0.000143356	2.966338756	0.176	0.000292358	0.000393671	0.039760743	Activated	http://www.genome.jp/dbget-bin/show_pathway?hsa05030+6571+4128+5566+5567+2773+3725+4790+5970+10488+1385+468+627+1742
102	Melanoma	5218	71	16	0.000162879	9.304008774	0.22	0.000402646	0.000536861	0.054759801	Activated	http://www.genome.jp/dbget-bin/show_pathway?hsa05218+673+7157+4893+1019+595+1956+2260+3480+4233+1026+207+5290+5293+5295+5595+5604
103	Salivary secretion	4970	89	19	9.04E-05	0.074503574	0.956	0.000895026	0.001181782	0.121723495	Activated	http://www.genome.jp/dbget-bin/show_pathway?hsa04970+154+147+109+113+115+5566+5567+6844+5331+3708+490+801+805+808+3783+476+481+483+6548
104	GABAergic synapse	4727	89	16	0.002206975	2.024309289	0.061	0.001334544	0.001745173	0.181497986	Activated	http://www.genome.jp/dbget-bin/show_pathway?hsa04727+109+113+115+2773+2775+2782+2788+2791+59345+2752+2744+5566+5567+11345+23710+66008
105	Aldosterone-regulated sodium reabsorption	4960	39	11	0.00021103	0.11263922	0.891	0.001801106	0.002332861	0.244950437	Activated	http://www.genome.jp/dbget-bin/show_pathway?hsa04960+476+481+483+6446+3667+5290+5293+5295+5170+2810+5595
106	Prion diseases	5020	35	9	0.001621866	3.522634159	0.14	0.002132171	0.002735616	0.289975274	Activated	http://www.genome.jp/dbget-bin/show_pathway?hsa05020+5566+5567+2534+5604+5595+2002+1958+4851+3309
107	Endocrine and other factor-regulated calcium reabsorption	4961	49	12	0.00046629	1.26535587	0.546	0.002361578	0.003001632	0.321174657	Activated	http://www.genome.jp/dbget-bin/show_pathway?hsa04961+7421+490+1211+163+1759+5331+5566+5567+115+476+481+483
108	Thyroid cancer	5216	29	9	0.000360299	-0.601622559	0.789	0.00260555	0.003281063	0.354354789	Inhibited	http://www.genome.jp/dbget-bin/show_pathway?hsa05216+4893+673+5595+5604+7849+7157+1499+595+7170
109	Glutamatergic synapse	4724	126	20	0.003167255	3.275465434	0.095	0.002740731	0.003419627	0.372739362	Activated	http://www.genome.jp/dbget-bin/show_pathway?hsa04724+109+113+115+5566+5567+5331+3708+2773+2775+2782+2788+2791+59345+11261+2744+2752+81579+5338+5595+1742
110	Basal cell carcinoma	5217	55	13	0.000398389	-0.943114886	0.85	0.003044496	0.003764104	0.414051398	Inhibited	http://www.genome.jp/dbget-bin/show_pathway?hsa05217+5727+652+7157+7477+7483+81029+324+51684+7855+8322+8325+1499+2932
111	Amphetamine addiction	5031	70	15	0.000459926	-0.453233254	0.847	0.003447776	0.004224302	0.4688975	Inhibited	http://www.genome.jp/dbget-bin/show_pathway?hsa05031+6571+4128+801+805+808+818+5566+5567+10488+1385+468+11261+6804+2353+3725
112	Carbohydrate digestion and absorption	4973	44	11	0.00065955	-0.253656119	0.736	0.004189482	0.005087229	0.569769594	Inhibited	http://www.genome.jp/dbget-bin/show_pathway?hsa04973+476+481+483+2542+3098+3099+80201+5290+5293+5295+207
113	Notch signaling pathway	4330	47	11	0.001192487	2.834396649	0.474	0.004792244	0.005767656	0.65174518	Activated	http://www.genome.jp/dbget-bin/show_pathway?hsa04330+51107+5663+3066+2033+2648+9794+6868+151636+8650+9253+4851
114	Cytosolic DNA-sensing pathway	4623	62	12	0.004049078	1.432982477	0.142	0.004864925	0.00580377	0.66162978	Activated	http://www.genome.jp/dbget-bin/show_pathway?hsa04623+29110+9641+3665+4790+5970+1147+3551+8517+11128+5437+55718+84265
115	Cytokine-cytokine receptor interaction	4060	265	37	0.001018592	-1.06453684	0.718	0.006012141	0.007076208	0.817651192	Inhibited	http://www.genome.jp/dbget-bin/show_pathway?hsa04060+659+92+90+3588+3977+3572+3554+657+7048+7042+7040+84957+8764+3460+3459+3455+3454+1956+4233+4254+7424+7422+7423+80301+2057+9180+3976+3589+7852+7133+4804+27242+8742+8795+8743+8797+8793
116	Morphine addiction	5032	92	13	0.036729862	4.055455405	0.02	0.006035589	0.007076208	0.820840127	Activated	http://www.genome.jp/dbget-bin/show_pathway?hsa05032+109+113+115+5566+5567+2773+2775+2782+2788+2791+59345+2868+2869
117	Bile secretion	4976	71	13	0.004674647	0.818079278	0.282	0.010060162	0.011693863	1	Activated	http://www.genome.jp/dbget-bin/show_pathway?hsa04976+6548+476+481+483+109+113+115+5566+5567+2052+3949+3156+57552
118	Pancreatic secretion	4972	101	18	0.001343533	0	1	0.01022758	0.011787719	1	Inhibited	http://www.genome.jp/dbget-bin/show_pathway?hsa04972+5331+3708+490+476+481+483+6548+219931+81579+109+113+115+4218+5874+9545+5906+387+5879
119	Serotonergic synapse	4726	122	20	0.002151426	0.155770769	0.951	0.014714601	0.016816687	1	Activated	http://www.genome.jp/dbget-bin/show_pathway?hsa04726+3363+6571+5566+5567+5331+3708+2773+2775+2782+2788+2791+59345+4128+81579+5595+1843+4893+673+5604+351
120	Long-term depression	4730	70	13	0.00412146	1.022809996	0.761	0.02121692	0.024045842	1	Activated	http://www.genome.jp/dbget-bin/show_pathway?hsa04730+5331+81579+2768+2773+2775+3480+5595+5604+673+4893+5519+4067+3708
121	Malaria	5144	51	9	0.021452672	0.677226465	0.194	0.026976087	0.03032023	1	Activated	http://www.genome.jp/dbget-bin/show_pathway?hsa05144+6382+6383+9672+4233+7099+4615+7057+7040+7042
122	Sulfur relay system	4122	10	4	0.00629043	0.218830646	0.877	0.034203442	0.038128427	1	Activated	http://www.genome.jp/dbget-bin/show_pathway?hsa04122+81605+9054+4338+4337
123	African trypanosomiasis	5143	34	5	0.141301309	0.56462654	0.309	0.180380149	0.199444718	1	Activated	http://www.genome.jp/dbget-bin/show_pathway?hsa05143+4615+8542+7064+2150+5331
124	Complement and coagulation cascades	4610	69	10	0.053632549	-0.219707403	0.965	0.205014892	0.224855043	1	Inhibited	http://www.genome.jp/dbget-bin/show_pathway?hsa04610+7056+2152+5329+5265+5328+5327+5054+718+966+725
125	Systemic lupus erythematosus	5322	136	16	0.090270115	0	1	0.307365123	0.334413253	1	Inhibited	http://www.genome.jp/dbget-bin/show_pathway?hsa05322+718+3122+3123+3014+3015+8334+94239+9555+3017+85236+3021+6737+6628+6632+81+87
126	Phototransduction	4744	29	4	0.20988162	1.15641147	0.453	0.318798191	0.344099635	1	Activated	http://www.genome.jp/dbget-bin/show_pathway?hsa04744+2782+801+805+808
127	Staphylococcus aureus infection	5150	55	4	0.668871705	-1.694948833	0.326	0.550150198	0.58913722	1	Inhibited	http://www.genome.jp/dbget-bin/show_pathway?hsa05150+718+3122+3123+6404
128	Type I diabetes mellitus	4940	43	5	0.274050247	0	1	0.628792892	0.668092447	1	Inhibited	http://www.genome.jp/dbget-bin/show_pathway?hsa04940+3329+3122+3123+3133+3134
129	Intestinal immune network for IgA production	4672	48	5	0.356441502	0	1	0.72414126	0.760545158	1	Inhibited	http://www.genome.jp/dbget-bin/show_pathway?hsa04672+7040+3122+3123+9020+7852
130	Allograft rejection	5330	37	4	0.359215097	0	1	0.726991696	0.760545158	1	Inhibited	http://www.genome.jp/dbget-bin/show_pathway?hsa05330+3122+3123+3133+3134
131	Taste transduction	4742	52	3	0.809386988	-1.176004857	0.473	0.750419326	0.779061285	1	Inhibited	http://www.genome.jp/dbget-bin/show_pathway?hsa04742+2782+5566+5567
132	Graft-versus-host disease	5332	41	4	0.435202399	0	1	0.797266455	0.821426044	1	Inhibited	http://www.genome.jp/dbget-bin/show_pathway?hsa05332+3122+3123+3133+3134
133	Autoimmune thyroid disease	5320	52	4	0.624743707	0	1	0.918631757	0.939352774	1	Inhibited	http://www.genome.jp/dbget-bin/show_pathway?hsa05320+3122+3123+3133+3134
134	Olfactory transduction	4740	405	7	0.999999997	-1.196969223	0.715	0.954863006	0.962440401	1	Inhibited	http://www.genome.jp/dbget-bin/show_pathway?hsa04740+818+801+805+808+5566+5567+109
135	Asthma	5310	30	2	0.716496972	0	1	0.955363634	0.962440401	1	Inhibited	http://www.genome.jp/dbget-bin/show_pathway?hsa05310+3122+3123
136	Neuroactive ligand-receptor interaction	4080	273	15	0.964971571	0	1	0.999379213	0.999379213	1	Inhibited	http://www.genome.jp/dbget-bin/show_pathway?hsa04080+7067+706+2743+5025+1902+5029+136+2150+56288+1910+3363+3269+147+154+1140
