## Supplementary Data 3 for "Effect of Compound Kushen Injection, a natural compound mixture, and its identified chemical components on migration and invasion of colon, brain and breast cancer cell lines"

Names	total	elements	SYMBOL
KEGG	1228	50855	PARD6A
KEGG	1227	196883	ADCY4
KEGG	1226	71	ACTG1
KEGG	1225	3596	IL13
KEGG	1224	1488	CTBP2
KEGG	1223	4628	MYH10
KEGG	1222	23566	LPAR3
KEGG	1221	57863	CADM3
KEGG	1220	2538	G6PC
KEGG	1219	1364	CLDN4
KEGG	1218	5521	PPP2R2B
KEGG	1217	10411	RAPGEF3
KEGG	1216	5499	PPP1CA
KEGG	1215	7074	TIAM1
KEGG	1214	578	BAK1
KEGG	1213	3595	IL12RB2
KEGG	1212	7704	ZBTB16
KEGG	1211	1630	DCC
KEGG	1210	4909	NTF4
KEGG	1209	3109	HLA-DMB
KEGG	1208	8822	FGF17
KEGG	1207	889	KRIT1
KEGG	1206	5335	PLCG1
KEGG	1205	1969	EPHA2
KEGG	1204	644672	CLDN25
KEGG	1203	64127	NOD2
KEGG	1202	27113	BBC3
KEGG	1201	3065	HDAC1
KEGG	1200	2932	GSK3B
KEGG	1199	81617	CAB39L
KEGG	1198	22876	INPP5F
KEGG	1197	64098	PARVG
KEGG	1196	4086	SMAD1
KEGG	1195	3706	ITPKA
KEGG	1194	3315	HSPB1
KEGG	1193	6403	SELP
KEGG	1192	3655	ITGA6
KEGG	1191	8646	CHRD
KEGG	1190	7082	TJP1
KEGG	1189	5880	RAC2
KEGG	1188	23533	PIK3R5
KEGG	1187	79679	VTCN1
KEGG	1186	1608	DGKG
KEGG	1185	58494	JAM2
KEGG	1184	285	ANGPT2
KEGG	1183	4602	MYB
KEGG	1182	3574	IL7
KEGG	1181	9470	EIF4E2
KEGG	1180	2889	RAPGEF1
KEGG	1179	1438	CSF2RA
KEGG	1178	6425	SFRP5
KEGG	1177	2002	ELK1
KEGG	1176	3667	IRS1
KEGG	1175	119391	GSTO2
KEGG	1174	2114	ETS2
KEGG	1173	26279	PLA2G2D
KEGG	1172	102723407	LOC102723407
KEGG	1171	1278	COL1A2
KEGG	1170	3111	HLA-DOA
KEGG	1169	1000	CDH2
KEGG	1168	2033	EP300
KEGG	1167	1728	NQO1
KEGG	1166	2785	GNG3
KEGG	1165	3635	INPP5D
KEGG	1164	4258	MGST2
KEGG	1163	8200	GDF5
KEGG	1162	2939	GSTA2
KEGG	1161	90952	ESAM
KEGG	1160	28956	LAMTOR2
KEGG	1159	253260	RICTOR
KEGG	1158	22801	ITGA11
KEGG	1157	55615	PRR5
KEGG	1156	8515	ITGA10
KEGG	1155	6688	SPI1
KEGG	1154	5970	RELA
KEGG	1153	8321	FZD1
KEGG	1152	1292	COL6A2
KEGG	1151	91807	MYLK3
KEGG	1150	3326	HSP90AB1
KEGG	1149	1871	E2F3
KEGG	1148	107	ADCY1
KEGG	1147	4099	MAG
KEGG	1146	260425	MAGI3
KEGG	1145	5515	PPP2CA
KEGG	1144	3627	CXCL10
KEGG	1143	8517	IKBKG
KEGG	1142	3912	LAMB1
KEGG	1141	6500	SKP1
KEGG	1140	6198	RPS6KB1
KEGG	1139	3707	ITPKB
KEGG	1138	7184	HSP90B1
KEGG	1137	9019	MPZL1
KEGG	1136	7186	TRAF2
KEGG	1135	60436	TGIF2
KEGG	1134	8325	FZD8
KEGG	1133	201633	TIGIT
KEGG	1132	80381	CD276
KEGG	1131	3446	IFNA10
KEGG	1130	6385	SDC4
KEGG	1129	2952	GSTT1
KEGG	1128	136	ADORA2B
KEGG	1127	51447	IP6K2
KEGG	1126	10542	LAMTOR5
KEGG	1125	56998	CTNNBIP1
KEGG	1124	57449	PLEKHG5
KEGG	1123	1440	CSF3
KEGG	1122	57555	NLGN2
KEGG	1121	5787	PTPRB
KEGG	1120	3696	ITGB8
KEGG	1119	117145	THEM4
KEGG	1118	2690	GHR
KEGG	1117	9138	ARHGEF1
KEGG	1116	581	BAX
KEGG	1115	81607	NECTIN4
KEGG	1114	7424	VEGFC
KEGG	1113	5609	MAP2K7
KEGG	1112	1975	EIF4B
KEGG	1111	3676	ITGA4
KEGG	1110	2940	GSTA3
KEGG	1109	22821	RASA3
KEGG	1108	23262	PPIP5K2
KEGG	1107	54518	APBB1IP
KEGG	1106	3448	IFNA14
KEGG	1105	7133	TNFRSF1B
KEGG	1104	8506	CNTNAP1
KEGG	1103	652	BMP4
KEGG	1102	3685	ITGAV
KEGG	1101	7533	YWHAH
KEGG	1100	8776	MTMR1
KEGG	1099	1436	CSF1R
KEGG	1098	6693	SPN
KEGG	1097	8395	PIP5K1B
KEGG	1096	2736	GLI2
KEGG	1095	2034	EPAS1
KEGG	1094	50848	F11R
KEGG	1093	3709	ITPR2
KEGG	1092	6352	CCL5
KEGG	1091	27130	INVS
KEGG	1090	5606	MAP2K3
KEGG	1089	3113	HLA-DPA1
KEGG	1088	56623	INPP5E
KEGG	1087	6196	RPS6KA2
KEGG	1086	28514	DLL1
KEGG	1085	102723996	LOC102723996
KEGG	1084	3572	IL6ST
KEGG	1083	534	ATP6V1G2
KEGG	1082	3690	ITGB3
KEGG	1081	1268	CNR1
KEGG	1080	1977	EIF4E
KEGG	1079	64600	PLA2G2F
KEGG	1078	9771	RAPGEF5
KEGG	1077	4515	MTCP1
KEGG	1076	3445	IFNA8
KEGG	1075	3562	IL3
KEGG	1074	3683	ITGAL
KEGG	1073	468	ATF4
KEGG	1072	54468	MIOS
KEGG	1071	1285	COL4A3
KEGG	1070	5468	PPARG
KEGG	1069	9978	RBX1
KEGG	1068	6401	SELE
KEGG	1067	4914	NTRK1
KEGG	1066	3594	IL12RB1
KEGG	1065	1442	CSH1
KEGG	1064	2316	FLNA
KEGG	1063	3908	LAMA2
KEGG	1062	7422	VEGFA
KEGG	1061	4772	NFATC1
KEGG	1060	653689	GSTT2B
KEGG	1059	5898	RALA
KEGG	1058	55300	PI4K2B
KEGG	1057	83439	TCF7L1
KEGG	1056	1874	E2F4
KEGG	1055	5533	PPP3CC
KEGG	1054	3559	IL2RA
KEGG	1053	1855	DVL1
KEGG	1052	5522	PPP2R2C
KEGG	1051	9223	MAGI1
KEGG	1050	6614	SIGLEC1
KEGG	1049	103910	MYL12B
KEGG	1048	58528	RRAGD
KEGG	1047	2308	FOXO1
KEGG	1046	5922	RASA2
KEGG	1045	8649	LAMTOR3
KEGG	1044	4092	SMAD7
KEGG	1043	85409	NKD2
KEGG	1042	6383	SDC2
KEGG	1041	10787	NCKAP1
KEGG	1040	7059	THBS3
KEGG	1039	5105	PCK1
KEGG	1038	112	ADCY6
KEGG	1037	4040	LRP6
KEGG	1036	6548	SLC9A1
KEGG	1035	5292	PIM1
KEGG	1034	51384	WNT16
KEGG	1033	89780	WNT3A
KEGG	1032	3985	LIMK2
KEGG	1031	3612	IMPA1
KEGG	1030	7483	WNT9A
KEGG	1029	27006	FGF22
KEGG	1028	11035	RIPK3
KEGG	1027	5322	PLA2G5
KEGG	1026	1944	EFNA3
KEGG	1025	55437	STRADB
KEGG	1024	3384	ICAM2
KEGG	1023	26060	APPL1
KEGG	1022	6934	TCF7L2
KEGG	1021	6257	RXRB
KEGG	1020	10235	RASGRP2
KEGG	1019	257194	NEGR1
KEGG	1018	23035	PHLPP2
KEGG	1017	389541	LAMTOR4
KEGG	1016	10161	LPAR6
KEGG	1015	49861	CLDN20
KEGG	1014	5337	PLD1
KEGG	1013	1288	COL4A6
KEGG	1012	810	CALML3
KEGG	1011	3397	ID1
KEGG	1010	1793	DOCK1
KEGG	1009	91860	CALML4
KEGG	1008	6513	SLC2A1
KEGG	1007	8737	RIPK1
KEGG	1006	64121	RRAGC
KEGG	1005	2250	FGF5
KEGG	1004	526	ATP6V1B2
KEGG	1003	7409	VAV1
KEGG	1002	5154	PDGFA
KEGG	1001	182	JAG1
KEGG	1000	108	ADCY2
KEGG	999	1001	CDH3
KEGG	998	4854	NOTCH3
KEGG	997	6900	CNTN2
KEGG	996	3694	ITGB6
KEGG	995	815	CAMK2A
KEGG	994	6591	SNAI2
KEGG	993	3458	IFNG
KEGG	992	5176	SERPINF1
KEGG	991	330	BIRC3
KEGG	990	2249	FGF4
KEGG	989	5734	PTGER4
KEGG	988	1857	DVL3
KEGG	987	57216	VANGL2
KEGG	986	4301	AFDN
KEGG	985	5743	PTGS2
KEGG	984	5795	PTPRJ
KEGG	983	8607	RUVBL1
KEGG	982	7475	WNT6
KEGG	981	5933	RBL1
KEGG	980	1945	EFNA4
KEGG	979	5288	PIK3C2G
KEGG	978	55613	MTMR8
KEGG	977	9075	CLDN2
KEGG	976	2321	FLT1
KEGG	975	3135	HLA-G
KEGG	974	1946	EFNA5
KEGG	973	3082	HGF
KEGG	972	56288	PARD3
KEGG	971	23462	HEY1
KEGG	970	658	BMPR1B
KEGG	969	659	BMPR2
KEGG	968	50964	SOST
KEGG	967	257397	TAB3
KEGG	966	57144	PAK5
KEGG	965	8681	JMJD7-PLA2G4B
KEGG	964	1128	CHRM1
KEGG	963	5297	PI4KA
KEGG	962	3633	INPP5B
KEGG	961	5501	PPP1CC
KEGG	960	8323	FZD6
KEGG	959	106821730	BUB1B-PAK6
KEGG	958	3914	LAMB3
KEGG	957	5586	PKN2
KEGG	956	5770	PTPN1
KEGG	955	3726	JUNB
KEGG	954	6446	SGK1
KEGG	953	2944	GSTM1
KEGG	952	64321	SOX17
KEGG	951	3280	HES1
KEGG	950	2239	GPC4
KEGG	949	6502	SKP2
KEGG	948	144165	PRICKLE1
KEGG	947	3678	ITGA5
KEGG	946	941	CD80
KEGG	945	23365	ARHGEF12
KEGG	944	27124	INPP5J
KEGG	943	8526	DGKE
KEGG	942	3451	IFNA17
KEGG	941	51382	ATP6V1D
KEGG	940	5063	PAK3
KEGG	939	7535	ZAP70
KEGG	938	115727	RASGRP4
KEGG	937	8817	FGF18
KEGG	936	1869	E2F1
KEGG	935	2056	EPO
KEGG	934	51378	ANGPT4
KEGG	933	27101	CACYBP
KEGG	932	23308	ICOSLG
KEGG	931	3481	IGF2
KEGG	930	50649	ARHGEF4
KEGG	929	4149	MAX
KEGG	928	84552	PARD6G
KEGG	927	54434	SSH1
KEGG	926	6347	CCL2
KEGG	925	81839	VANGL1
KEGG	924	6376	CX3CL1
KEGG	923	1950	EGF
KEGG	922	2782	GNB1
KEGG	921	8454	CUL1
KEGG	920	5578	PRKCA
KEGG	919	23002	DAAM1
KEGG	918	23175	LPIN1
KEGG	917	5519	PPP2R1B
KEGG	916	56924	PAK6
KEGG	915	3592	IL12A
KEGG	914	392255	GDF6
KEGG	913	6194	RPS6
KEGG	912	3479	IGF1
KEGG	911	345456	PFN3
KEGG	910	3976	LIF
KEGG	909	27040	LAT
KEGG	908	4342	MOS
KEGG	907	130399	ACVR1C
KEGG	906	137075	CLDN23
KEGG	905	1454	CSNK1E
KEGG	904	3558	IL2
KEGG	903	30814	PLA2G2E
KEGG	902	55742	PARVA
KEGG	901	64101	LRRC4
KEGG	900	8399	PLA2G10
KEGG	899	2533	FYB1
KEGG	898	2770	GNAI1
KEGG	897	7478	WNT8A
KEGG	896	7454	WAS
KEGG	895	930	CD19
KEGG	894	5527	PPP2R5C
KEGG	893	5603	MAPK13
KEGG	892	85366	MYLK2
KEGG	891	2245	FGD1
KEGG	890	3728	JUP
KEGG	889	90809	PIP4P1
KEGG	888	10912	GADD45G
KEGG	887	5562	PRKAA1
KEGG	886	2792	GNGT1
KEGG	885	7410	VAV2
KEGG	884	3568	IL5RA
KEGG	883	54205	CYCS
KEGG	882	8408	ULK1
KEGG	881	10488	CREB3
KEGG	880	113026	PLCD3
KEGG	879	5663	PSEN1
KEGG	878	7057	THBS1
KEGG	877	4313	MMP2
KEGG	876	1612	DAPK1
KEGG	875	10018	BCL2L11
KEGG	874	3680	ITGA9
KEGG	873	1298	COL9A2
KEGG	872	858	CAV2
KEGG	871	1459	CSNK2A2
KEGG	870	8643	PTCH2
KEGG	869	28227	PPP2R3B
KEGG	868	58498	MYL7
KEGG	867	3460	IFNGR2
KEGG	866	11069	RAPGEF4
KEGG	865	801	CALM1
KEGG	864	8437	RASAL1
KEGG	863	5908	RAP1B
KEGG	862	5320	PLA2G2A
KEGG	861	55361	PI4K2A
KEGG	860	27123	DKK2
KEGG	859	1101	CHAD
KEGG	858	3091	HIF1A
KEGG	857	7060	THBS4
KEGG	856	1003	CDH5
KEGG	855	1462	VCAN
KEGG	854	163688	CALML6
KEGG	853	1634	DCN
KEGG	852	7189	TRAF6
KEGG	851	3455	IFNAR2
KEGG	850	4681	NBL1
KEGG	849	7122	CLDN5
KEGG	848	2791	GNG11
KEGG	847	10928	RALBP1
KEGG	846	221357	GSTA5
KEGG	845	598	BCL2L1
KEGG	844	4908	NTF3
KEGG	843	9372	ZFYVE9
KEGG	842	2317	FLNB
KEGG	841	5331	PLCB3
KEGG	840	131873	COL6A6
KEGG	839	5899	RALB
KEGG	838	9110	MTMR4
KEGG	837	6477	SIAH1
KEGG	836	115	ADCY9
KEGG	835	122011	CSNK1A1L
KEGG	834	1282	COL4A1
KEGG	833	602	BCL3
KEGG	832	841	CASP8
KEGG	831	1311	COMP
KEGG	830	9846	GAB2
KEGG	829	9732	DOCK4
KEGG	828	7044	LEFTY2
KEGG	827	3456	IFNB1
KEGG	826	91	ACVR1B
KEGG	825	2251	FGF6
KEGG	824	1277	COL1A1
KEGG	823	57502	NLGN4X
KEGG	822	867	CBL
KEGG	821	3710	ITPR3
KEGG	820	340156	MYLK4
KEGG	819	214	ALCAM
KEGG	818	27436	EML4
KEGG	817	3563	IL3RA
KEGG	816	7532	YWHAG
KEGG	815	8324	FZD7
KEGG	814	3630	INS
KEGG	813	55004	LAMTOR1
KEGG	812	3442	IFNA5
KEGG	811	817	CAMK2D
KEGG	810	112398	EGLN2
KEGG	809	8900	CCNA1
KEGG	808	2919	CXCL1
KEGG	807	7187	TRAF3
KEGG	806	2953	GSTT2
KEGG	805	657	BMPR1A
KEGG	804	6396	SEC13
KEGG	803	85464	SSH2
KEGG	802	2255	FGF10
KEGG	801	5338	PLD2
KEGG	800	9252	RPS6KA5
KEGG	799	5934	RBL2
KEGG	798	3628	INPP1
KEGG	797	9965	FGF19
KEGG	796	3105	HLA-A
KEGG	795	10681	GNB5
KEGG	794	84812	PLCD4
KEGG	793	5781	PTPN11
KEGG	792	8313	AXIN2
KEGG	791	623	BDKRB1
KEGG	790	4091	SMAD6
KEGG	789	51208	CLDN18
KEGG	788	9855	FARP2
KEGG	787	7050	TGIF1
KEGG	786	10451	VAV3
KEGG	785	56034	PDGFC
KEGG	784	2946	GSTM2
KEGG	783	7143	TNR
KEGG	782	6654	SOS1
KEGG	781	269	AMHR2
KEGG	780	1730	DIAPH2
KEGG	779	2277	VEGFD
KEGG	778	7525	YES1
KEGG	777	2353	FOS
KEGG	776	4803	NGF
KEGG	775	8772	FADD
KEGG	774	200186	CRTC2
KEGG	773	5535	PPP3R2
KEGG	772	6249	CLIP1
KEGG	771	7015	TERT
KEGG	770	8031	NCOA4
KEGG	769	10023	FRAT1
KEGG	768	25865	PRKD2
KEGG	767	317	APAF1
KEGG	766	11040	PIM2
KEGG	765	1943	EFNA2
KEGG	764	7855	FZD5
KEGG	763	5731	PTGER1
KEGG	762	9002	F2RL3
KEGG	761	2535	FZD2
KEGG	760	81624	DIAPH3
KEGG	759	23562	CLDN14
KEGG	758	9765	ZFYVE16
KEGG	757	1443	CSH2
KEGG	756	57568	SIPA1L2
KEGG	755	57121	LPAR5
KEGG	754	3119	HLA-DQB1
KEGG	753	9241	NOG
KEGG	752	1280	COL2A1
KEGG	751	3566	IL4R
KEGG	750	529	ATP6V1E1
KEGG	749	5008	OSM
KEGG	748	83667	SESN2
KEGG	747	83737	ITCH
KEGG	746	283455	KSR2
KEGG	745	83593	RASSF5
KEGG	744	93408	MYL10
KEGG	743	55529	PIP4P2
KEGG	742	10110	SGK2
KEGG	741	9379	NRXN2
KEGG	740	10094	ARPC3
KEGG	739	6374	CXCL5
KEGG	738	2934	GSN
KEGG	737	8605	PLA2G4C
KEGG	736	51176	LEF1
KEGG	735	51719	CAB39
KEGG	734	7412	VCAM1
KEGG	733	9863	MAGI2
KEGG	732	284	ANGPT1
KEGG	731	3918	LAMC2
KEGG	730	3127	HLA-DRB5
KEGG	729	4267	CD99
KEGG	728	64411	ARAP3
KEGG	727	84628	NTNG2
KEGG	726	4659	PPP1R12A
KEGG	725	8844	KSR1
KEGG	724	1495	CTNNA1
KEGG	723	64840	PORCN
KEGG	722	808	CALM3
KEGG	721	2688	GH1
KEGG	720	6696	SPP1
KEGG	719	4952	OCRL
KEGG	718	1291	COL6A1
KEGG	717	5584	PRKCI
KEGG	716	7012	TERC
KEGG	715	3107	HLA-C
KEGG	714	3441	IFNA4
KEGG	713	27330	RPS6KA6
KEGG	712	1813	DRD2
KEGG	711	1493	CTLA4
KEGG	710	5617	PRL
KEGG	709	2948	GSTM4
KEGG	708	3561	IL2RG
KEGG	707	9672	SDC3
KEGG	706	6921	ELOC
KEGG	705	5649	RELN
KEGG	704	1613	DAPK3
KEGG	703	2904	GRIN2B
KEGG	702	2949	GSTM5
KEGG	701	8396	PIP4K2B
KEGG	700	3643	INSR
KEGG	699	1133	CHRM5
KEGG	698	7534	YWHAZ
KEGG	697	6907	TBL1X
KEGG	696	57818	G6PC2
KEGG	695	151449	GDF7
KEGG	694	9134	CCNE2
KEGG	693	4008	LMO7
KEGG	692	54567	DLL4
KEGG	691	10580	SORBS1
KEGG	690	1875	E2F5
KEGG	689	11211	FZD10
KEGG	688	7148	TNXB
KEGG	687	22808	MRAS
KEGG	686	25759	SHC2
KEGG	685	85477	SCIN
KEGG	684	5582	PRKCG
KEGG	683	92	ACVR2A
KEGG	682	8503	PIK3R3
KEGG	681	4791	NFKB2
KEGG	680	3687	ITGAX
KEGG	679	2253	FGF8
KEGG	678	149233	IL23R
KEGG	677	2787	GNG5
KEGG	676	22854	NTNG1
KEGG	675	1164	CKS2
KEGG	674	5333	PLCD1
KEGG	673	6423	SFRP2
KEGG	672	5777	PTPN6
KEGG	671	6404	SELPLG
KEGG	670	23705	CADM1
KEGG	669	958	CD40
KEGG	668	9021	SOCS3
KEGG	667	22798	LAMB4
KEGG	666	2909	ARHGAP35
KEGG	665	9459	ARHGEF6
KEGG	664	1978	EIF4EBP1
KEGG	663	8976	WASL
KEGG	662	56848	SPHK2
KEGG	661	149461	CLDN19
KEGG	660	81873	ARPC5L
KEGG	659	9826	ARHGEF11
KEGG	658	8131	NPRL3
KEGG	657	8874	ARHGEF7
KEGG	656	11186	RASSF1
KEGG	655	1287	COL4A5
KEGG	654	7046	TGFBR1
KEGG	653	2920	CXCL2
KEGG	652	654	BMP6
KEGG	651	5305	PIP4K2A
KEGG	650	3674	ITGA2B
KEGG	649	3123	HLA-DRB1
KEGG	648	3625	INHBB
KEGG	647	655	BMP7
KEGG	646	100271927	RASA4B
KEGG	645	51764	GNG13
KEGG	644	6199	RPS6KB2
KEGG	643	6667	SP1
KEGG	642	7040	TGFB1
KEGG	641	148327	CREB3L4
KEGG	640	7480	WNT10B
KEGG	639	79718	TBL1XR1
KEGG	638	2247	FGF2
KEGG	637	3117	HLA-DQA1
KEGG	636	92579	G6PC3
KEGG	635	64399	HHIP
KEGG	634	8897	MTMR3
KEGG	633	925	CD8A
KEGG	632	840	CASP7
KEGG	631	1647	GADD45A
KEGG	630	5319	PLA2G1B
KEGG	629	111	ADCY5
KEGG	628	4776	NFATC4
KEGG	627	22829	NLGN4Y
KEGG	626	7010	TEK
KEGG	625	2784	GNB3
KEGG	624	3601	IL15RA
KEGG	623	8516	ITGA8
KEGG	622	959	CD40LG
KEGG	621	331	XIAP
KEGG	620	5516	PPP2CB
KEGG	619	8867	SYNJ1
KEGG	618	23493	HEY2
KEGG	617	23604	DAPK2
KEGG	616	805	CALM2
KEGG	615	5366	PMAIP1
KEGG	614	5818	NECTIN1
KEGG	613	57600	FNIP2
KEGG	612	5293	PIK3CD
KEGG	611	64223	MLST8
KEGG	610	4093	SMAD9
KEGG	609	5797	PTPRM
KEGG	608	7039	TGFA
KEGG	607	51196	PLCE1
KEGG	606	7114	TMSB4X
KEGG	605	5228	PGF
KEGG	604	572	BAD
KEGG	603	1398	CRK
KEGG	602	10059	DNM1L
KEGG	601	3984	LIMK1
KEGG	600	8312	AXIN1
KEGG	599	4638	MYLK
KEGG	598	1870	E2F2
KEGG	597	2549	GAB1
KEGG	596	2846	LPAR4
KEGG	595	55970	GNG12
KEGG	594	399694	SHC4
KEGG	593	24146	CLDN15
KEGG	592	9108	MTMR7
KEGG	591	3684	ITGAM
KEGG	590	27121	DKK4
KEGG	589	926	CD8B
KEGG	588	81579	PLA2G12A
KEGG	587	859	CAV3
KEGG	586	3693	ITGB5
KEGG	585	8717	TRADD
KEGG	584	1293	COL6A3
KEGG	583	51763	INPP5K
KEGG	582	6494	SIPA1
KEGG	581	2324	FLT4
KEGG	580	3632	INPP5A
KEGG	579	9677	PPIP5K1
KEGG	578	933	CD22
KEGG	577	29964	PRICKLE4
KEGG	576	5601	MAPK9
KEGG	575	90665	TBL1Y
KEGG	574	135	ADORA2A
KEGG	573	3913	LAMB2
KEGG	572	4684	NCAM1
KEGG	571	3447	IFNA13
KEGG	570	3444	IFNA7
KEGG	569	1131	CHRM3
KEGG	568	3624	INHBA
KEGG	567	7423	VEGFB
KEGG	566	3439	IFNA1
KEGG	565	23191	CYFIP1
KEGG	564	627	BDNF
KEGG	563	391013	PLA2G2C
KEGG	562	4259	MGST3
KEGG	561	9807	IP6K1
KEGG	560	51365	PLA1A
KEGG	559	256076	COL6A5
KEGG	558	8394	PIP5K1A
KEGG	557	3611	ILK
KEGG	556	59343	SENP2
KEGG	555	653	BMP5
KEGG	554	5792	PTPRF
KEGG	553	8202	NCOA3
KEGG	552	5888	RAD51
KEGG	551	255189	PLA2G4F
KEGG	550	3708	ITPR1
KEGG	549	83729	INHBE
KEGG	548	7450	VWF
KEGG	547	9180	OSMR
KEGG	546	940	CD28
KEGG	545	5294	PIK3CG
KEGG	544	6197	RPS6KA3
KEGG	543	54583	EGLN1
KEGG	542	4534	MTM1
KEGG	541	523	ATP6V1A
KEGG	540	4627	MYH9
KEGG	539	3597	IL13RA1
KEGG	538	1460	CSNK2B
KEGG	537	9378	NRXN1
KEGG	536	3937	LCP2
KEGG	535	3162	HMOX1
KEGG	534	637	BID
KEGG	533	51561	IL23A
KEGG	532	10297	APC2
KEGG	531	5566	PRKACA
KEGG	530	114112	TXNRD3
KEGG	529	1040	CDS1
KEGG	528	4838	NODAL
KEGG	527	23683	PRKD3
KEGG	526	9350	CER1
KEGG	525	2941	GSTA4
KEGG	524	1607	DGKB
KEGG	523	1386	ATF2
KEGG	522	9550	ATP6V1G1
KEGG	521	113	ADCY7
KEGG	520	54961	SSH3
KEGG	519	8036	SHOC2
KEGG	518	862	RUNX1T1
KEGG	517	8322	FZD4
KEGG	516	3108	HLA-DMA
KEGG	515	9369	NRXN3
KEGG	514	54331	GNG2
KEGG	513	5529	PPP2R5E
KEGG	512	26037	SIPA1L1
KEGG	511	8821	INPP4B
KEGG	510	5590	PRKCZ
KEGG	509	5863	RGL2
KEGG	508	10636	RGS14
KEGG	507	10672	GNA13
KEGG	506	405	ARNT
KEGG	505	3911	LAMA5
KEGG	504	9076	CLDN1
KEGG	503	1002	CDH4
KEGG	502	4824	NKX3-1
KEGG	501	29119	CTNNA3
KEGG	500	89869	PLCZ1
KEGG	499	245973	ATP6V1C2
KEGG	498	23500	DAAM2
KEGG	497	3565	IL4
KEGG	496	3398	ID2
KEGG	495	53842	CLDN22
KEGG	494	9586	CREB5
KEGG	493	5028	P2RY1
KEGG	492	7042	TGFB2
KEGG	491	5585	PKN1
KEGG	490	2950	GSTP1
KEGG	489	29851	ICOS
KEGG	488	100132463	CLDN24
KEGG	487	2113	ETS1
KEGG	486	3115	HLA-DPB1
KEGG	485	4897	NRCAM
KEGG	484	914	CD2
KEGG	483	3383	ICAM1
KEGG	482	965	CD58
KEGG	481	4756	NEO1
KEGG	480	1439	CSF2RB
KEGG	479	824	CAPN2
KEGG	478	10641	NPRL2
KEGG	477	25945	NECTIN3
KEGG	476	3125	HLA-DRB3
KEGG	475	1365	CLDN3
KEGG	474	7484	WNT9B
KEGG	473	3613	IMPA2
KEGG	472	5170	PDPK1
KEGG	471	6258	RXRG
KEGG	470	2254	FGF9
KEGG	469	5530	PPP3CA
KEGG	468	5289	PIK3C3
KEGG	467	7128	TNFAIP3
KEGG	466	51426	POLK
KEGG	465	6615	SNAI1
KEGG	464	9693	RAPGEF2
KEGG	463	4855	NOTCH4
KEGG	462	2902	GRIN1
KEGG	461	3570	IL6R
KEGG	460	64419	MTMR14
KEGG	459	5788	PTPRC
KEGG	458	5308	PITX2
KEGG	457	3399	ID3
KEGG	456	9817	KEAP1
KEGG	455	8030	CCDC6
KEGG	454	4359	MPZ
KEGG	453	6424	SFRP4
KEGG	452	3575	IL7R
KEGG	451	816	CAMK2B
KEGG	450	2775	GNAO1
KEGG	449	5371	PML
KEGG	448	94235	GNG8
KEGG	447	23179	RGL1
KEGG	446	1129	CHRM2
KEGG	445	3112	HLA-DOB
KEGG	444	8945	BTRC
KEGG	443	10398	MYL9
KEGG	442	8174	MADCAM1
KEGG	441	92335	STRADA
KEGG	440	6256	RXRA
KEGG	439	1457	CSNK2A1
KEGG	438	51701	NLK
KEGG	437	9675	TTI1
KEGG	436	10423	CDIPT
KEGG	435	5155	PDGFB
KEGG	434	6382	SDC1
KEGG	433	329	BIRC2
KEGG	432	525	ATP6V1B1
KEGG	431	27	ABL2
KEGG	430	1902	LPAR1
KEGG	429	3909	LAMA3
KEGG	428	53358	SHC3
KEGG	427	5296	PIK3R2
KEGG	426	109	ADCY3
KEGG	425	3459	IFNGR1
KEGG	424	83660	TLN2
KEGG	423	7099	TLR4
KEGG	422	4636	MYL5
KEGG	421	11140	CDC37
KEGG	420	2318	FLNC
KEGG	419	3695	ITGB7
KEGG	418	2147	F2
KEGG	417	6520	SLC3A2
KEGG	416	7476	WNT7A
KEGG	415	112401	BIRC8
KEGG	414	4041	LRP5
KEGG	413	9074	CLDN6
KEGG	412	5869	RAB5B
KEGG	411	4257	MGST1
KEGG	410	3689	ITGB2
KEGG	409	3626	INHBC
KEGG	408	3682	ITGAE
KEGG	407	59345	GNB4
KEGG	406	7132	TNFRSF1A
KEGG	405	1500	CTNND1
KEGG	404	5287	PIK3C2B
KEGG	403	94030	LRRC4B
KEGG	402	5587	PRKD1
KEGG	401	5563	PRKAA2
KEGG	400	1388	ATF6B
KEGG	399	3134	HLA-F
KEGG	398	26047	CNTNAP2
KEGG	397	5532	PPP3CB
KEGG	396	8809	IL18R1
KEGG	395	51735	RAPGEF6
KEGG	394	117178	SSX2IP
KEGG	393	650	BMP2
KEGG	392	5733	PTGER3
KEGG	391	5062	PAK2
KEGG	390	1910	EDNRB
KEGG	389	8871	SYNJ2
KEGG	388	51606	ATP6V1H
KEGG	387	5330	PLCB2
KEGG	386	283106	CSNK2A3
KEGG	385	50487	PLA2G3
KEGG	384	2938	GSTA1
KEGG	383	123745	PLA2G4E
KEGG	382	2264	FGFR4
KEGG	381	3915	LAMC1
KEGG	380	221178	SPATA13
KEGG	379	8840	WISP1
KEGG	378	6932	TCF7
KEGG	377	9261	MAPKAPK2
KEGG	376	5568	PRKACG
KEGG	375	5819	NECTIN2
KEGG	374	26508	HEYL
KEGG	373	3679	ITGA7
KEGG	372	1435	CSF1
KEGG	371	2069	EREG
KEGG	370	4660	PPP1R12B
KEGG	369	947	CD34
KEGG	368	4915	NTRK2
KEGG	367	1487	CTBP1
KEGG	366	374654	KIF7
KEGG	365	920	CD4
KEGG	364	1284	COL4A2
KEGG	363	100533105	C8orf44-SGK3
KEGG	362	1606	DGKA
KEGG	361	5520	PPP2R2A
KEGG	360	8527	DGKD
KEGG	359	25780	RASGRP3
KEGG	358	3553	IL1B
KEGG	357	3371	TNC
KEGG	356	1496	CTNNA2
KEGG	355	55845	BRK1
KEGG	354	5336	PLCG2
KEGG	353	3551	IKBKB
KEGG	352	89846	FGD3
KEGG	351	2997	GYS1
KEGG	350	26285	CLDN17
KEGG	349	8986	RPS6KA4
KEGG	348	112399	EGLN3
KEGG	347	8074	FGF23
KEGG	346	843	CASP10
KEGG	345	1856	DVL2
KEGG	344	2735	GLI1
KEGG	343	6655	SOS2
KEGG	342	6923	ELOB
KEGG	341	394	ARHGAP5
KEGG	340	2357	FPR1
KEGG	339	10971	YWHAQ
KEGG	338	23401	FRAT2
KEGG	337	9107	MTMR6
KEGG	336	9446	GSTO1
KEGG	335	4773	NFATC2
KEGG	334	10627	MYL12A
KEGG	333	83700	JAM3
KEGG	332	3593	IL12B
KEGG	331	2246	FGF1
KEGG	330	4088	SMAD3
KEGG	329	7185	TRAF1
KEGG	328	3673	ITGA2
KEGG	327	8326	FZD9
KEGG	326	9162	DGKI
KEGG	325	22908	SACM1L
KEGG	324	8648	NCOA1
KEGG	323	23114	NFASC
KEGG	322	1272	CNTN1
KEGG	321	1299	COL9A3
KEGG	320	9170	LPAR2
KEGG	319	1326	MAP3K8
KEGG	318	6402	SELL
KEGG	317	3714	JAG2
KEGG	316	284217	LAMA1
KEGG	315	1452	CSNK1A1
KEGG	314	5523	PPP2R3A
KEGG	313	10788	IQGAP2
KEGG	312	64768	IPPK
KEGG	311	166336	PRICKLE2
KEGG	310	3320	HSP90AA1
KEGG	309	63923	TNN
KEGG	308	5106	PCK2
KEGG	307	818	CAMK2G
KEGG	306	9610	RIN1
KEGG	305	7124	TNF
KEGG	304	84699	CREB3L3
KEGG	303	29110	TBK1
KEGG	302	4303	FOXO4
KEGG	301	354	KLK3
KEGG	300	1437	CSF2
KEGG	299	9564	BCAR1
KEGG	298	5467	PPARD
KEGG	297	7849	PAX8
KEGG	296	332	BIRC5
KEGG	295	9296	ATP6V1F
KEGG	294	4437	MSH3
KEGG	293	127124	ATP6V1G3
KEGG	292	2734	GLG1
KEGG	291	55012	PPP2R3C
KEGG	290	3691	ITGB4
KEGG	289	11197	WIF1
KEGG	288	90	ACVR1
KEGG	287	139189	DGKK
KEGG	286	10156	RASA4
KEGG	285	55740	ENAH
KEGG	284	4090	SMAD5
KEGG	283	3400	ID4
KEGG	282	7531	YWHAE
KEGG	281	11145	PLA2G16
KEGG	280	8898	MTMR2
KEGG	279	5881	RAC3
KEGG	278	57521	RPTOR
KEGG	277	1013	CDH15
KEGG	276	3631	INPP4A
KEGG	275	4007	PRICKLE3
KEGG	274	2947	GSTM3
KEGG	273	55770	EXOC2
KEGG	272	10342	TFG
KEGG	271	81929	SEH1L
KEGG	270	2788	GNG7
KEGG	269	842	CASP9
KEGG	268	2271	FH
KEGG	267	64798	DEPTOR
KEGG	266	93	ACVR2B
KEGG	265	2773	GNAI3
KEGG	264	3443	IFNA6
KEGG	263	9706	ULK2
KEGG	262	10683	DLL3
KEGG	261	2689	GH2
KEGG	260	3071	NCKAP1L
KEGG	259	25805	BAMBI
KEGG	258	374	AREG
KEGG	257	114	ADCY8
KEGG	256	2790	GNG10
KEGG	255	5924	RASGRF2
KEGG	254	85407	NKD1
KEGG	253	10325	RRAGB
KEGG	252	3688	ITGB1
KEGG	251	4254	KITLG
KEGG	250	4049	LTA
KEGG	249	7188	TRAF5
KEGG	248	3066	HDAC2
KEGG	247	253314	EIF4E1B
KEGG	246	57689	LRRC4C
KEGG	245	3636	INPPL1
KEGG	244	3133	HLA-E
KEGG	243	1609	DGKQ
KEGG	242	4633	MYL2
KEGG	241	7048	TGFBR2
KEGG	240	10666	CD226
KEGG	239	100137049	PLA2G4B
KEGG	238	2122	MECOM
KEGG	237	8837	CFLAR
KEGG	236	5298	PI4KB
KEGG	235	9623	TCL1B
KEGG	234	118788	PIK3AP1
KEGG	233	200576	PIKFYVE
KEGG	232	80271	ITPKC
KEGG	231	2771	GNAI2
KEGG	230	220441	RNF152
KEGG	229	1643	DDB2
KEGG	228	8831	SYNGAP1
KEGG	227	2057	EPOR
KEGG	226	1286	COL4A4
KEGG	225	79837	PIP4K2C
KEGG	224	3385	ICAM3
KEGG	223	2998	GYS2
KEGG	222	26999	CYFIP2
KEGG	221	23236	PLCB1
KEGG	220	5921	RASA1
KEGG	219	355	FAS
KEGG	218	160851	DGKH
KEGG	217	29780	PARVB
KEGG	216	7097	TLR2
KEGG	215	146850	PIK3R6
KEGG	214	29941	PKN3
KEGG	213	5534	PPP3R1
KEGG	212	5332	PLCB4
KEGG	211	1942	EFNA1
KEGG	210	4217	MAP3K5
KEGG	209	1017	CDK2
KEGG	208	5878	RAB5C
KEGG	207	3659	IRF1
KEGG	206	5321	PLA2G4A
KEGG	205	9462	RASAL2
KEGG	204	10637	LEFTY1
KEGG	203	6195	RPS6KA1
KEGG	202	8826	IQGAP1
KEGG	201	1147	CHUK
KEGG	200	29126	CD274
KEGG	199	28964	GIT1
KEGG	198	51256	TBC1D7
KEGG	197	9073	CLDN8
KEGG	196	2783	GNB2
KEGG	195	1441	CSF3R
KEGG	194	6464	SHC1
KEGG	193	57680	CHD8
KEGG	192	153090	DAB2IP
KEGG	191	5868	RAB5A
KEGG	190	6773	STAT2
KEGG	189	3363	HTR7
KEGG	188	2534	FYN
KEGG	187	5525	PPP2R5A
KEGG	186	5579	PRKCB
KEGG	185	3645	INSRR
KEGG	184	3681	ITGAD
KEGG	183	52	ACP1
KEGG	182	5500	PPP1CB
KEGG	181	2887	GRB10
KEGG	180	8115	TCL1A
KEGG	179	197259	MLKL
KEGG	178	10468	FST
KEGG	177	10810	WASF3
KEGG	176	7472	WNT2
KEGG	175	8315	BRAP
KEGG	174	2309	FOXO3
KEGG	173	23396	PIP5K1C
KEGG	172	2737	GLI3
KEGG	171	29895	MYLPF
KEGG	170	9087	TMSB4Y
KEGG	169	23678	SGK3
KEGG	168	5962	RDX
KEGG	167	6422	SFRP1
KEGG	166	54413	NLGN3
KEGG	165	9020	MAP3K14
KEGG	164	1385	CREB1
KEGG	163	6885	MAP3K7
KEGG	162	3672	ITGA1
KEGG	161	2903	GRIN2A
KEGG	160	5923	RASGRF1
KEGG	159	3440	IFNA2
KEGG	158	7058	THBS2
KEGG	157	7976	FZD3
KEGG	156	1906	EDN1
KEGG	155	2786	GNG4
KEGG	154	2323	FLT3LG
KEGG	153	8631	SKAP1
KEGG	152	1051	CEBPB
KEGG	151	283748	PLA2G4D
KEGG	150	3452	IFNA21
KEGG	149	2768	GNA12
KEGG	148	3569	IL6
KEGG	147	7027	TFDP1
KEGG	146	192111	PGAM5
KEGG	145	4780	NFE2L2
KEGG	144	100506658	OCLN
KEGG	143	6789	STK4
KEGG	142	836	CASP3
KEGG	141	23291	FBXW11
KEGG	140	4052	LTBP1
KEGG	139	942	CD86
KEGG	138	5906	RAP1A
KEGG	137	7448	VTN
KEGG	136	54928	IMPAD1
KEGG	135	923	CD6
KEGG	134	4790	NFKB1
KEGG	133	54776	PPP1R12C
KEGG	132	9915	ARNT2
KEGG	131	79784	MYH14
KEGG	130	10587	TXNRD2
KEGG	129	5567	PRKACB
KEGG	128	10125	RASGRP1
KEGG	127	7709	ZBTB17
KEGG	126	3910	LAMA4
KEGG	125	9080	CLDN9
KEGG	124	857	CAV1
KEGG	123	1909	EDNRA
KEGG	122	80319	CXXC4
KEGG	121	353500	BMP8A
KEGG	120	51684	SUFU
KEGG	119	4685	NCAM2
KEGG	118	3576	CXCL8
KEGG	117	2252	FGF7
KEGG	116	81	ACTN4
KEGG	115	9618	TRAF4
KEGG	114	5909	RAP1GAP
KEGG	113	5528	PPP2R5D
KEGG	112	624	BDKRB2
KEGG	111	3122	HLA-DRA
KEGG	110	656	BMP8B
KEGG	109	2335	FN1
KEGG	108	2921	CXCL3
KEGG	107	90423	ATP6V1E2
KEGG	106	10319	LAMC3
KEGG	105	5900	RALGDS
KEGG	104	23239	PHLPP1
KEGG	103	117283	IP6K3
KEGG	102	5010	CLDN11
KEGG	101	54541	DDIT4
KEGG	100	10686	CLDN16
KEGG	99	5133	PDCD1
KEGG	98	80380	PDCD1LG2
KEGG	97	4775	NFATC3
KEGG	96	23094	SIPA1L3
KEGG	95	268	AMH
KEGG	94	7043	TGFB3
KEGG	93	96459	FNIP1
KEGG	92	1297	COL9A1
KEGG	91	1366	CLDN7
KEGG	90	84647	PLA2G12B
KEGG	89	4846	NOS3
KEGG	88	613	BCR
KEGG	87	10152	ABI2
KEGG	86	6237	RRAS
KEGG	85	153129	SLC38A9
KEGG	84	9047	SH2D2A
KEGG	83	84219	WDR24
KEGG	82	3449	IFNA16
KEGG	81	4804	NGFR
KEGG	80	5286	PIK3C2A
KEGG	79	2248	FGF3
KEGG	78	54361	WNT4
KEGG	77	10670	RRAGA
KEGG	76	4843	NOS2
KEGG	75	102800317	TPTEP2-CSNK1E
KEGG	74	3381	IBSP
KEGG	73	64764	CREB3L2
KEGG	72	5817	PVR
KEGG	71	3600	IL15
KEGG	70	5732	PTGER2
KEGG	69	5526	PPP2R5B
KEGG	68	26291	FGF21
KEGG	67	7474	WNT5A
KEGG	66	3705	ITPK1
KEGG	65	79444	BIRC7
KEGG	64	5518	PPP2R1A
KEGG	63	9681	DEPDC5
KEGG	62	2149	F2R
KEGG	61	107080638	TBC1D7-LOC100130357
KEGG	60	2241	FER
KEGG	59	9530	BAG4
KEGG	58	7170	TPM3
KEGG	57	64926	RASAL3
KEGG	56	4312	MMP1
KEGG	55	90993	CREB3L1
KEGG	54	1132	CHRM4
KEGG	53	3126	HLA-DRB4
KEGG	52	23118	TAB2
KEGG	51	4616	GADD45B
KEGG	50	79726	WDR59
KEGG	49	388585	HES5
KEGG	48	10454	TAB1
KEGG	47	57154	SMURF1
KEGG	46	55844	PPP2R2D
KEGG	45	9071	CLDN10
KEGG	44	8760	CDS2
KEGG	43	8525	DGKZ
KEGG	42	5966	REL
KEGG	41	8877	SPHK1
KEGG	40	10093	ARPC4
KEGG	39	147111	NOTUM
KEGG	38	5175	PECAM1
KEGG	37	51806	CALML5
KEGG	36	2793	GNGT2
KEGG	35	5618	PRLR
KEGG	34	253430	IPMK
KEGG	33	1163	CKS1B
KEGG	32	6387	CXCL12
KEGG	31	128239	IQGAP3
KEGG	30	22800	RRAS2
KEGG	29	8398	PLA2G6
KEGG	28	7296	TXNRD1
KEGG	27	9894	TELO2
KEGG	26	3118	HLA-DQA2
KEGG	25	6364	CCL20
KEGG	24	3164	NR4A1
KEGG	23	22871	NLGN1
KEGG	22	64750	SMURF2
KEGG	21	3560	IL2RB
KEGG	20	3454	IFNAR1
KEGG	19	1729	DIAPH1
KEGG	18	100532736	MINOS1-NBL1
KEGG	17	8823	FGF16
KEGG	16	2885	GRB2
KEGG	15	7175	TPR
KEGG	14	3106	HLA-B
KEGG	13	185	AGTR1
KEGG	12	5608	MAP2K6
KEGG	11	8453	CUL2
KEGG	10	26281	FGF20
KEGG	9	6469	SHH
KEGG	8	8140	SLC7A5
KEGG	7	375189	PFN4
KEGG	6	80310	PDGFD
KEGG	5	356	FASLG
KEGG	4	528	ATP6V1C1
KEGG	3	3897	L1CAM
KEGG	2	3567	IL5
KEGG	1	7529	YWHAB
KEGG MIGRATION RELATED GENES	65	4316	MMP7
KEGG MIGRATION RELATED GENES	64	7867	MAPKAPK3
KEGG MIGRATION RELATED GENES	63	7479	WNT8B
KEGG MIGRATION RELATED GENES	62	4323	MMP14
KEGG MIGRATION RELATED GENES	61	7481	WNT11
KEGG MIGRATION RELATED GENES	60	87	ACTN1
KEGG MIGRATION RELATED GENES	59	6300	MAPK12
KEGG MIGRATION RELATED GENES	58	6776	STAT5A
KEGG MIGRATION RELATED GENES	57	5217	PFN2
KEGG MIGRATION RELATED GENES	56	10458	BAIAP2
KEGG MIGRATION RELATED GENES	55	387	RHOA
KEGG MIGRATION RELATED GENES	54	22943	DKK1
KEGG MIGRATION RELATED GENES	53	7852	CXCR4
KEGG MIGRATION RELATED GENES	52	10092	ARPC5
KEGG MIGRATION RELATED GENES	51	5915	RARB
KEGG MIGRATION RELATED GENES	50	4478	MSN
KEGG MIGRATION RELATED GENES	49	1072	CFL1
KEGG MIGRATION RELATED GENES	48	5829	PXN
KEGG MIGRATION RELATED GENES	47	8936	WASF1
KEGG MIGRATION RELATED GENES	46	998	CDC42
KEGG MIGRATION RELATED GENES	45	4314	MMP3
KEGG MIGRATION RELATED GENES	44	7094	TLN1
KEGG MIGRATION RELATED GENES	43	7471	WNT1
KEGG MIGRATION RELATED GENES	42	7414	VCL
KEGG MIGRATION RELATED GENES	41	6778	STAT6
KEGG MIGRATION RELATED GENES	40	6774	STAT3
KEGG MIGRATION RELATED GENES	39	6777	STAT5B
KEGG MIGRATION RELATED GENES	38	7791	ZYX
KEGG MIGRATION RELATED GENES	37	7473	WNT3
KEGG MIGRATION RELATED GENES	36	382	ARF6
KEGG MIGRATION RELATED GENES	35	3725	JUN
KEGG MIGRATION RELATED GENES	34	80326	WNT10A
KEGG MIGRATION RELATED GENES	33	6775	STAT4
KEGG MIGRATION RELATED GENES	32	10109	ARPC2
KEGG MIGRATION RELATED GENES	31	5599	MAPK8
KEGG MIGRATION RELATED GENES	30	10095	ARPC1B
KEGG MIGRATION RELATED GENES	29	84335	AKT1S1
KEGG MIGRATION RELATED GENES	28	5600	MAPK11
KEGG MIGRATION RELATED GENES	27	1073	CFL2
KEGG MIGRATION RELATED GENES	26	81029	WNT5B
KEGG MIGRATION RELATED GENES	25	5216	PFN1
KEGG MIGRATION RELATED GENES	24	7430	EZR
KEGG MIGRATION RELATED GENES	23	60	ACTB
KEGG MIGRATION RELATED GENES	22	7408	VASP
KEGG MIGRATION RELATED GENES	21	5058	PAK1
KEGG MIGRATION RELATED GENES	20	2100	ESR2
KEGG MIGRATION RELATED GENES	19	10552	ARPC1A
KEGG MIGRATION RELATED GENES	18	4318	MMP9
KEGG MIGRATION RELATED GENES	17	79109	MAPKAP1
KEGG MIGRATION RELATED GENES	16	3675	ITGA3
KEGG MIGRATION RELATED GENES	15	9475	ROCK2
KEGG MIGRATION RELATED GENES	14	5879	RAC1
KEGG MIGRATION RELATED GENES	13	3716	JAK1
KEGG MIGRATION RELATED GENES	12	6772	STAT1
KEGG MIGRATION RELATED GENES	11	5602	MAPK10
KEGG MIGRATION RELATED GENES	10	6714	SRC
KEGG MIGRATION RELATED GENES	9	10298	PAK4
KEGG MIGRATION RELATED GENES	8	5747	PTK2
KEGG MIGRATION RELATED GENES	7	1432	MAPK14
KEGG MIGRATION RELATED GENES	6	7482	WNT2B
KEGG MIGRATION RELATED GENES	5	6093	ROCK1
KEGG MIGRATION RELATED GENES	4	8061	FOSL1
KEGG MIGRATION RELATED GENES	3	7477	WNT7B
KEGG MIGRATION RELATED GENES	2	10163	WASF2
KEGG MIGRATION RELATED GENES	1	84612	PARD6B
KEGG vs. MIGRATION RELATED GENES vs. TARGET	14	999	CDH1
KEGG vs. MIGRATION RELATED GENES vs. TARGET	13	1499	CTNNB1
KEGG vs. MIGRATION RELATED GENES vs. TARGET	12	1019	CDK4
KEGG vs. MIGRATION RELATED GENES vs. TARGET	11	2099	ESR1
KEGG vs. MIGRATION RELATED GENES vs. TARGET	10	207	AKT1
KEGG vs. MIGRATION RELATED GENES vs. TARGET	9	5290	PIK3CA
KEGG vs. MIGRATION RELATED GENES vs. TARGET	8	5594	MAPK1
KEGG vs. MIGRATION RELATED GENES vs. TARGET	7	324	APC
KEGG vs. MIGRATION RELATED GENES vs. TARGET	6	595	CCND1
KEGG vs. MIGRATION RELATED GENES vs. TARGET	5	10000	AKT3
KEGG vs. MIGRATION RELATED GENES vs. TARGET	4	5925	RB1
KEGG vs. MIGRATION RELATED GENES vs. TARGET	3	208	AKT2
KEGG vs. MIGRATION RELATED GENES vs. TARGET	2	5728	PTEN
KEGG vs. MIGRATION RELATED GENES vs. TARGET	1	3717	JAK2
KEGG vs. TARGET	74	7249	TSC2
KEGG vs. TARGET	73	5979	RET
KEGG vs. TARGET	72	1050	CEBPA
KEGG vs. TARGET	71	898	CCNE1
KEGG vs. TARGET	70	1387	CREBBP
KEGG vs. TARGET	69	4893	NRAS
KEGG vs. TARGET	68	4087	SMAD2
KEGG vs. TARGET	67	861	RUNX1
KEGG vs. TARGET	66	2767	GNA11
KEGG vs. TARGET	65	2776	GNAQ
KEGG vs. TARGET	64	5295	PIK3R1
KEGG vs. TARGET	63	1026	CDKN1A
KEGG vs. TARGET	62	4286	MITF
KEGG vs. TARGET	61	7157	TP53
KEGG vs. TARGET	60	4089	SMAD4
KEGG vs. TARGET	59	6850	SYK
KEGG vs. TARGET	58	4609	MYC
KEGG vs. TARGET	57	4436	MSH2
KEGG vs. TARGET	56	894	CCND2
KEGG vs. TARGET	55	5605	MAP2K2
KEGG vs. TARGET	54	1029	CDKN2A
KEGG vs. TARGET	53	5894	RAF1
KEGG vs. TARGET	52	2322	FLT3
KEGG vs. TARGET	51	3815	KIT
KEGG vs. TARGET	50	673	BRAF
KEGG vs. TARGET	49	25	ABL1
KEGG vs. TARGET	48	201163	FLCN
KEGG vs. TARGET	47	2065	ERBB3
KEGG vs. TARGET	46	2956	MSH6
KEGG vs. TARGET	45	2263	FGFR2
KEGG vs. TARGET	44	5159	PDGFRB
KEGG vs. TARGET	43	7428	VHL
KEGG vs. TARGET	42	6794	STK11
KEGG vs. TARGET	41	3718	JAK3
KEGG vs. TARGET	40	2475	MTOR
KEGG vs. TARGET	39	1030	CDKN2B
KEGG vs. TARGET	38	2261	FGFR3
KEGG vs. TARGET	37	3265	HRAS
KEGG vs. TARGET	36	3791	KDR
KEGG vs. TARGET	35	1021	CDK6
KEGG vs. TARGET	34	4170	MCL1
KEGG vs. TARGET	33	675	BRCA2
KEGG vs. TARGET	32	367	AR
KEGG vs. TARGET	31	2066	ERBB4
KEGG vs. TARGET	30	2260	FGFR1
KEGG vs. TARGET	29	672	BRCA1
KEGG vs. TARGET	28	6009	RHEB
KEGG vs. TARGET	27	3480	IGF1R
KEGG vs. TARGET	26	3845	KRAS
KEGG vs. TARGET	25	369	ARAF
KEGG vs. TARGET	24	5604	MAP2K1
KEGG vs. TARGET	23	2064	ERBB2
KEGG vs. TARGET	22	4193	MDM2
KEGG vs. TARGET	21	5727	PTCH1
KEGG vs. TARGET	20	5291	PIK3CB
KEGG vs. TARGET	19	4853	NOTCH2
KEGG vs. TARGET	18	6416	MAP2K4
KEGG vs. TARGET	17	5156	PDGFRA
KEGG vs. TARGET	16	1399	CRKL
KEGG vs. TARGET	15	1027	CDKN1B
KEGG vs. TARGET	14	4292	MLH1
KEGG vs. TARGET	13	896	CCND3
KEGG vs. TARGET	12	4851	NOTCH1
KEGG vs. TARGET	11	4763	NF1
KEGG vs. TARGET	10	596	BCL2
KEGG vs. TARGET	9	1956	EGFR
KEGG vs. TARGET	8	238	ALK
KEGG vs. TARGET	7	2778	GNAS
KEGG vs. TARGET	6	7248	TSC1
KEGG vs. TARGET	5	4792	NFKBIA
KEGG vs. TARGET	4	6608	SMO
KEGG vs. TARGET	3	4233	MET
KEGG vs. TARGET	2	5914	RARA
KEGG vs. TARGET	1	5595	MAPK3
MIGRATION RELATED GENES	60	89872	AQP10
MIGRATION RELATED GENES	59	6712	SPTBN2
MIGRATION RELATED GENES	58	11034	DSTN
MIGRATION RELATED GENES	57	8743	TNFSF10
MIGRATION RELATED GENES	56	84918	LRP11
MIGRATION RELATED GENES	55	558	AXL
MIGRATION RELATED GENES	54	366	AQP9
MIGRATION RELATED GENES	53	79148	MMP28
MIGRATION RELATED GENES	52	93487	MAPK1IP1L
MIGRATION RELATED GENES	51	23513	SCRIB
MIGRATION RELATED GENES	50	359	AQP2
MIGRATION RELATED GENES	49	7431	VIM
MIGRATION RELATED GENES	48	360	AQP3
MIGRATION RELATED GENES	47	4326	MMP17
MIGRATION RELATED GENES	46	375318	AQP12A
MIGRATION RELATED GENES	45	5329	PLAUR
MIGRATION RELATED GENES	44	89	ACTN3
MIGRATION RELATED GENES	43	361	AQP4
MIGRATION RELATED GENES	42	8476	CDC42BPA
MIGRATION RELATED GENES	41	4324	MMP15
MIGRATION RELATED GENES	40	2137	EXTL3
MIGRATION RELATED GENES	39	363	AQP6
MIGRATION RELATED GENES	38	6935	ZEB1
MIGRATION RELATED GENES	37	2017	CTTN
MIGRATION RELATED GENES	36	4322	MMP13
MIGRATION RELATED GENES	35	8567	MADD
MIGRATION RELATED GENES	34	2185	PTK2B
MIGRATION RELATED GENES	33	4037	LRP3
MIGRATION RELATED GENES	32	4298	MLLT1
MIGRATION RELATED GENES	31	282679	AQP11
MIGRATION RELATED GENES	30	358	AQP1
MIGRATION RELATED GENES	29	4284	MIP
MIGRATION RELATED GENES	28	29967	LRP12
MIGRATION RELATED GENES	27	364	AQP7
MIGRATION RELATED GENES	26	752	FMNL1
MIGRATION RELATED GENES	25	4317	MMP8
MIGRATION RELATED GENES	24	9404	LPXN
MIGRATION RELATED GENES	23	23371	TNS2
MIGRATION RELATED GENES	22	64386	MMP25
MIGRATION RELATED GENES	21	285195	SLC9A9
MIGRATION RELATED GENES	20	7077	TIMP2
MIGRATION RELATED GENES	19	2444	FRK
MIGRATION RELATED GENES	18	11252	PACSIN2
MIGRATION RELATED GENES	17	960	CD44
MIGRATION RELATED GENES	16	378938	MALAT1
MIGRATION RELATED GENES	15	23315	SLC9A8
MIGRATION RELATED GENES	14	10640	EXOC5
MIGRATION RELATED GENES	13	4929	NR4A2
MIGRATION RELATED GENES	12	1602	DACH1
MIGRATION RELATED GENES	11	6732	SRPK1
MIGRATION RELATED GENES	10	9839	ZEB2
MIGRATION RELATED GENES	9	362	AQP5
MIGRATION RELATED GENES	8	343	AQP8
MIGRATION RELATED GENES	7	1010	CDH12
MIGRATION RELATED GENES	6	60412	EXOC4
MIGRATION RELATED GENES	5	396	ARHGDIA
MIGRATION RELATED GENES	4	4038	LRP4
MIGRATION RELATED GENES	3	88	ACTN2
MIGRATION RELATED GENES	2	6550	SLC9A3
MIGRATION RELATED GENES	1	4325	MMP16
MIGRATION RELATED GENES vs. TARGET	1	55294	FBXW7
TARGET	46	4869	NPM1
TARGET	45	9968	MED12
TARGET	44	4921	DDR2
TARGET	43	2118	ETV4
TARGET	42	4297	MLL
TARGET	41	256646	c15orf55
TARGET	40	7514	XPO1
TARGET	39	2146	EZH2
TARGET	38	2078	ERG
TARGET	37	54790	TET2
TARGET	36	7113	TMPRSS2
TARGET	35	545	ATR
TARGET	34	4916	NTRK3
TARGET	33	6046	BRD2
TARGET	32	2130	EWSR1
TARGET	31	340419	RSPO2
TARGET	30	3418	IDH2
TARGET	29	51755	CDK12
TARGET	28	23476	BRD4
TARGET	27	54206	ERRFI1
TARGET	26	8019	BRD3
TARGET	25	472	ATM
TARGET	24	11021	RAB35
TARGET	23	171023	ASXL1
TARGET	22	2119	ETV5
TARGET	21	6597	SMARCA4
TARGET	20	7080	NKX2-1
TARGET	19	84133	ZNRF3
TARGET	18	6098	ROS1
TARGET	17	6790	AURKA
TARGET	16	4214	MAP3K1
TARGET	15	54894	RNF43
TARGET	14	2120	ETV6
TARGET	13	2115	ETV1
TARGET	12	3417	IDH1
TARGET	11	4771	NF2
TARGET	10	4194	MDM4
TARGET	9	8314	BAP1
TARGET	8	2042	EPHA3
TARGET	7	1788	DNMT3A
TARGET	6	2068	ERCC2
TARGET	5	4615	MYD88
TARGET	4	6598	SMARCB1
TARGET	3	4352	MPL
TARGET	2	7490	WT1
TARGET	1	4221	MEN1
